# Phenotypical microRNA screen reveals a noncanonical role of CDK2 in regulating neutrophil migration

**DOI:** 10.1101/574335

**Authors:** A.Y. Hsu, D. Wang, S. Liu, J. Lu, R. Syahirah, D.A. Bennin, A. Huttenlocher, D.M. Umulis, J. Wan, Q. Deng

## Abstract

Neutrophil migration is essential for inflammatory responses to kill pathogens, however it also causes tissue injury. To discover novel therapeutic targets that modulate neutrophil migration, we performed a neutrophil-specific microRNA overexpression screen in zebrafish, and identified eight microRNAs as potent suppressors of neutrophil migration. Among those, *miR-199* decreases neutrophil chemotaxis in zebrafish and human neutrophil-like cells. Intriguingly, in terminally differentiated neutrophils, *miR-199* alters the cell cycle-related pathways and directly suppresses *cyclin-dependent kinase 2* (*cdk2)*, whose known activity is restricted to cell cycle progression and cell differentiation. Inhibiting CDK2, but not DNA replication, disrupts cell polarity and chemotaxis of zebrafish neutrophils. Chemotaxis of primary human neutrophils are also reduced by CDK2 inhibition. Furthermore, *miR-199* overexpression or CDK2 inhibition significantly improves the outcome of lethal systemic inflammation challenges in zebrafish. Together, our results reveal previously unknown functions of *miR-199* and CDK2 in regulating neutrophil migration and provide new directions in alleviating systemic inflammation.

**One Sentence Summary:** *miR-199* directly suppresses *cdk2* expression, neutrophil chemotaxis and systemic inflammation.
