## Supplementary material for "Phenotypical microRNA screen reveals a noncanonical role of CDK2 in regulating neutrophil migration": data file 1

### Sheet: krt4vsControl
Name	Geneid	Chr	Start	End	Strand	Length	logFC.krt4vsControl	logCPM.krt4vsControl	PValue.krt4vsControl	FDR.krt4vsControl	c1	c2	c3	krt4	c1.logCPM	c2.logCPM	c3.logCPM	krt4.logCPM
dre-mir-733	ENSDARG00000103263	14	2406978	2407072	-	95	6.24967	7.70154	0.000103151	0.000876783	22	25	41	99	4.25933	4.44905	5.57493	10.166
dre-mir-375-1	ENSDARG00000081499	6	13800093	13800172	-	80	4.769	4.27392	0.00155209	0.00518036	15	9	14	15	3.71747	3.01048	4.04242	7.44563
dre-mir-146a	ENSDARG00000083310	13	11822170	11822283	+	114	4.48565	11.7844	2.87371e-05	0.000468471	1119	779	434	715	9.9052	9.39105	8.97055	13.0181
dre-mir-142a	ENSDARG00000082167	5	3170736	3170826	+	91	3.49602	7.84337	8.71974e-06	0.000248718	174	138	104	66	7.22264	6.89713	6.91221	9.58119
dre-mir-30c	ENSDARG00000080952	13	27804067	27804145	+	79	3.47762	9.04092	0.000503633	0.00280636	249	207	285	122	7.73881	7.48086	8.36427	10.4673
dre-mir-31	ENSDARG00000080961	7	73263751	73263822	-	72	3.2395	5.26302	0.00364011	0.00984434	46	28	30	14	5.31143	4.61039	5.12764	7.34628
dre-let-7f	ENSDARG00000082942	11	27503017	27503132	-	116	3.23264	6.35	0.000513603	0.00280636	75	96	38	27	6.01239	6.37518	5.46603	8.29251
dre-mir-221	ENSDARG00000091272	9	33920932	33921024	-	93	3.15291	9.50131	2.88805e-06	0.000248718	484	445	256	146	8.69667	8.58372	8.2096	10.7263
dre-mir-182	ENSDARG00000081095	4	15075665	15075732	+	68	2.64695	18.0046	9.95216e-06	0.000248718	162358	175892	97093	37789	17.0856	17.2092	16.7752	18.7419
mir140	ENSDARG00000080453	25	34791362	34791466	+	105	2.09322	13.3543	5.98918e-05	0.000615338	7397	8700	5881	1325	12.6295	12.8718	12.73	13.908
mir223	ENSDARG00000080589	5	22234407	22234505	-	99	2.08949	6.78126	0.00207077	0.00670534	110	145	81	20	6.56276	6.96834	6.55266	7.86004
dre-mir-2184	ENSDARG00000085822	10	35654245	35654354	-	110	2.07517	7.6995	0.000802295	0.00387845	173	256	159	35	7.21434	7.78691	7.52339	8.66658
dre-mir-1788	ENSDARG00000080888	9	11551604	11551704	-	101	2.06581	6.54495	0.00434487	0.0111491	126	99	66	17	6.75809	6.41942	6.25827	7.62591
dre-mir-429b	ENSDARG00000082968	6	40653129	40653238	-	110	1.97284	6.32364	0.0164264	0.0338483	105	112	44	14	6.49587	6.59682	5.67618	7.34628
dre-mir-10b-1	ENSDARG00000080641	9	1952956	1953033	-	78	1.89185	12.2976	5.44235e-05	0.000615338	4015	4210	3263	607	11.7481	11.8246	11.8802	12.7818
dre-mir-200b	ENSDARG00000081868	23	24072029	24072110	+	82	1.81471	9.85001	6.78682e-05	0.000615338	908	985	530	118	9.60386	9.72941	9.25868	10.4192
dre-mir-205	ENSDARG00000081646	23	33290273	33290361	+	89	1.7944	15.0271	0.00795196	0.01833	20212	25239	28597	3817	14.0797	14.4083	15.0117	15.4345
mir196d	ENSDARG00000081098	16	20913413	20913484	+	72	1.61158	8.53126	0.000463213	0.00280636	387	384	309	47	8.37426	8.3712	8.48081	9.09161
dre-mir-25	ENSDARG00000101889	14	100767	100848	+	82	1.55276	13.7155	0.000628217	0.00316435	10798	13886	9523	1424	13.1753	13.5463	13.4254	14.012
mir100-2	ENSDARG00000081453	5	29990147	29990221	+	75	1.53483	7.3269	0.0122402	0.026055	164	168	168	21	7.13742	7.18027	7.6027	7.93034
dre-mir-10b-2	ENSDARG00000082918	23	36130001	36130092	+	92	1.50302	8.61297	0.000515875	0.00280636	438	409	322	47	8.5527	8.46212	8.54022	9.09161
dre-mir-429a	ENSDARG00000081438	23	24073815	24073896	+	82	1.43956	11.873	0.000827021	0.00387845	3862	4540	2048	388	11.692	11.9335	11.2083	12.1362
CU929237.1	ENSDARG00000081800	5	63709618	63709683	-	66	1.42979	6.43504	0.0663458	0.103713	142	97	57	11	6.9301	6.39008	6.04767	6.99909
dre-mir-143	ENSDARG00000082513	14	38742313	38742411	+	99	1.35296	15.2286	0.000600409	0.0031406	37248	42395	25614	3759	14.9616	15.1565	14.8528	15.4124
dre-mir-152	ENSDARG00000080838	3	24095957	24096036	+	80	1.35112	10.3926	0.000140686	0.00112549	1528	1473	910	139	10.3545	10.3098	10.0383	10.6554
dre-mir-200a	ENSDARG00000081399	23	24072160	24072245	+	86	1.2497	10.9729	0.000269773	0.00184316	2186	2394	1353	196	10.8711	11.0103	10.6103	11.1511
dre-mir-183	ENSDARG00000080467	4	15074566	15074663	+	98	1.16714	15.248	0.029591	0.0529523	50258	49811	17628	3545	15.3938	15.3891	14.3137	15.3278
dre-mir-455-1	ENSDARG00000099451	5	65250379	65250474	-	96	1.11533	8.36879	0.00974083	0.0220792	460	422	224	33	8.62335	8.50722	8.01717	8.58176
dre-mir-200c	ENSDARG00000080713	6	40656204	40656288	-	85	1.06615	8.91352	0.00244997	0.0076069	585	643	355	46	8.96991	9.11438	8.68086	9.0606
dre-mir-21-1	ENSDARG00000082187	10	28198894	28199041	-	148	1.02914	10.1583	0.047234	0.0773955	1236	988	1217	103	10.0486	9.7338	10.4575	10.2231
dre-mir-27c	ENSDARG00000083181	3	13406451	13406538	+	88	1.00826	10.8188	0.000964371	0.00423079	2256	2013	1376	159	10.9165	10.7603	10.6347	10.8493
dre-mir-181c	ENSDARG00000082192	3	34197694	34197771	+	78	1.00545	13.2533	0.0188059	0.0372942	9536	9260	9760	837	12.996	12.9618	13.4608	13.2453
dre-mir-22b	ENSDARG00000083432	5	12610802	12610883	+	82	1.00532	8.4115	0.00511042	0.0126367	410	457	274	32	8.45748	8.62208	8.30754	8.5374
dre-mir-455-2	ENSDARG00000080578	16	51776536	51776640	+	105	0.983259	7.47774	0.0446075	0.0739832	236	264	125	17	7.66156	7.83124	7.17694	7.62591
dre-mir-456	ENSDARG00000080349	17	22827063	22827147	+	85	0.920795	9.15236	0.00451753	0.0113775	654	681	523	50	9.13068	9.19717	9.23951	9.18083
dre-mir-222a	ENSDARG00000090347	9	33921464	33921571	-	108	0.845255	13.6502	0.0358243	0.0616722	13016	12927	13269	1027	13.4448	13.4431	13.9039	13.5405
dre-mir-101a	ENSDARG00000082131	6	31365446	31365526	+	81	0.786487	9.09912	0.0111802	0.02458	610	742	495	45	9.03025	9.32088	9.16017	9.02891
dre-mir-27b	ENSDARG00000080833	8	30167435	30167525	-	91	0.738516	13.6848	0.0243961	0.0460816	18286	15240	9746	1003	13.9352	13.6805	13.4588	13.5064
dre-mir-457a	ENSDARG00000081987	7	26071426	26071508	+	83	0.724684	8.33183	0.0253177	0.0466464	427	414	280	26	8.51604	8.47963	8.33876	8.23811
dre-mir-148	ENSDARG00000083365	9	1644683	1644761	-	79	0.71935	9.24814	0.0220693	0.0422736	681	766	596	48	9.18901	9.36678	9.42792	9.12197
dre-mir-10c	ENSDARG00000081638	3	23720651	23720745	+	95	0.710322	17.3741	0.0315777	0.0550586	187439	185629	167343	12734	17.2928	17.287	17.5606	17.1726
dre-mir-462	ENSDARG00000082377	8	26082308	26082409	+	102	0.671482	8.53801	0.0373533	0.0635006	484	534	294	29	8.69667	8.84656	8.40908	8.39551
mir16c	ENSDARG00000080783	9	29652354	29652463	-	110	0.640081	10.9583	0.00736453	0.0172685	2581	2443	1691	147	11.1107	11.0396	10.932	10.7361
dre-mir-141	ENSDARG00000080489	6	40656003	40656085	-	83	0.597204	10.0783	0.0149385	0.0312559	1306	1514	913	79	10.1281	10.3494	10.043	9.84048
mir96	ENSDARG00000083126	4	15074715	15074824	+	110	0.597063	9.11087	0.152848	0.205044	770	869	354	41	9.36613	9.54871	8.6768	8.89469
dre-let-7i	ENSDARG00000082738	25	1629655	1629749	-	95	0.556328	7.21275	0.551293	0.614556	237	257	67	11	7.66765	7.79252	6.27988	6.99909
dre-mir-107a	ENSDARG00000083423	12	16960693	16960781	+	89	0.54385	8.5387	0.0969149	0.141725	451	574	307	27	8.59487	8.95071	8.47145	8.29251
dre-mir-130a	ENSDARG00000082938	10	33377130	33377214	-	85	0.518229	10.8891	0.0208277	0.0404653	2332	2440	1747	132	10.9643	11.0378	10.979	10.5809
dre-mir-454b	ENSDARG00000081232	5	13296307	13296422	+	116	0.471433	13.8426	0.0814557	0.123089	18823	18258	13364	988	13.977	13.9412	13.9142	13.4846
dre-mir-190a	ENSDARG00000081636	25	33139075	33139200	+	126	0.402026	6.22104	0.661842	0.725892	90	138	49	5	6.27429	6.89713	5.83058	5.86571
dre-mir-92a-1	ENSDARG00000104805	1	3297367	3297451	-	85	0.37283	13.9174	0.520284	0.584782	13628	15635	21486	992	13.5111	13.7174	14.5992	13.4905
dre-mir-125b-1	ENSDARG00000081350	15	21447656	21447800	+	145	0.366249	10.3782	0.160469	0.211358	1756	1532	1374	86	10.5551	10.3664	10.6326	9.96292
dre-mir-27a	ENSDARG00000082454	2	33902325	33902455	+	131	0.274917	8.09279	0.491247	0.556747	367	439	213	17	8.29778	8.56415	7.94461	7.62591
dre-mir-725	ENSDARG00000100994	22	24366193	24366272	-	80	0.273025	10.5157	0.17818	0.226472	2121	1978	1246	90	10.8275	10.735	10.4915	10.0285
dre-mir-199-3	ENSDARG00000081869	3	47195137	47195234	-	98	0.219445	9.67534	0.353793	0.418399	1223	1107	694	49	10.0334	9.89781	9.64746	9.1517
dre-mir-107b	ENSDARG00000081704	17	23573130	23573215	+	86	0.120873	6.73648	0.863181	0.876064	145	166	87	6	6.96019	7.16303	6.65543	6.12749
dre-mir-203b	ENSDARG00000083357	20	27405878	27405962	+	85	0.0852768	13.5225	0.731205	0.783023	15068	18247	10722	653	13.656	13.9403	13.5964	12.8872
dre-mir-193b	ENSDARG00000104984	3	43714699	43714783	+	85	0.0848927	8.62968	0.838696	0.857614	488	465	476	22	8.70853	8.6471	9.10373	7.99737
dre-mir-145	ENSDARG00000083100	14	38743941	38744053	+	113	0.0680486	7.36177	0.923782	0.923782	221	267	133	9	7.56697	7.84752	7.26626	6.71035
dre-mir-16b	ENSDARG00000081252	1	46722379	46722518	-	140	0.0275332	10.8447	0.877173	0.88367	2526	2750	1676	99	11.0796	11.2103	10.9192	10.166
dre-mir-19d	ENSDARG00000100879	14	100660	100746	+	87	-0.0684755	9.3847	0.798778	0.829265	862	1117	588	34	9.52888	9.91078	9.40844	8.6248
dre-mir-130b	ENSDARG00000080347	5	13299331	13299414	+	84	-0.0830214	11.7356	0.724892	0.782423	4602	4390	3801	173	11.9449	11.885	12.1004	10.9711
dre-mir-27d	ENSDARG00000082462	10	15954727	15954815	+	89	-0.0915744	8.41207	0.775084	0.814852	532	461	305	17	8.83299	8.63464	8.46203	7.62591
dre-mir-10a	ENSDARG00000082315	12	27134869	27134967	+	99	-0.0923981	16.7679	0.699403	0.76095	172647	150744	105801	5644	17.1742	16.9867	16.8991	15.9987
dre-mir-734	ENSDARG00000081597	1	34122880	34122972	+	93	-0.139182	7.38135	0.778903	0.814852	229	245	155	8	7.61819	7.72363	7.4867	6.54095
dre-mir-301a	ENSDARG00000083420	10	33377001	33377086	-	86	-0.170105	11.0017	0.350641	0.418309	2984	2969	1985	99	11.3199	11.3208	11.1632	10.166
dre-mir-92a-2	ENSDARG00000082154	9	53436280	53436374	-	95	-0.172524	7.57819	0.811602	0.836196	225	206	258	9	7.59281	7.47389	8.22082	6.71035
dre-mir-146b	ENSDARG00000083360	21	41639979	41640058	+	80	-0.190285	6.76418	0.775115	0.814852	177	151	85	5	7.24725	7.0267	6.62198	5.86571
dre-mir-460	ENSDARG00000082599	2	2301358	2301434	-	77	-0.212376	7.76382	0.635774	0.702969	357	304	177	10	8.25796	8.03452	7.67787	6.86193
dre-mir-181a-2	ENSDARG00000080758	8	53023539	53023617	+	79	-0.264393	12.0874	0.470513	0.53773	4769	6224	5533	200	11.9963	12.3886	12.642	11.1803
dre-mir-301c	ENSDARG00000081488	10	17454490	17454572	+	83	-0.311931	11.2142	0.120206	0.166816	3469	3435	2431	106	11.5372	11.5312	11.4556	10.2645
dre-mir-26b	ENSDARG00000080579	23	24675207	24675303	-	97	-0.314335	12.6566	0.205796	0.25915	9646	10458	5811	289	13.0125	13.1373	12.7128	11.7113
dre-mir-30b	ENSDARG00000083528	16	25341724	25341811	+	88	-0.318548	9.26716	0.239911	0.296617	796	986	614	27	9.41401	9.73087	9.47083	8.29251
dre-mir-454a	ENSDARG00000082262	10	33376818	33376941	-	124	-0.425247	9.95138	0.107841	0.154743	1454	1638	882	41	10.2829	10.4629	9.99318	8.89469
dre-mir-126b	ENSDARG00000098981	21	7240227	7240329	-	103	-0.426364	7.45341	0.417242	0.484999	253	245	171	7	7.76177	7.72363	7.62819	6.34898
mir196b	ENSDARG00000081346	3	23673377	23673455	+	79	-0.462103	9.49149	0.153783	0.205044	940	1006	841	29	9.65381	9.75984	9.92453	8.39551
dre-mir-210	ENSDARG00000083336	25	25506483	25506555	-	73	-0.493337	10.8103	0.0611421	0.0966899	2485	2568	2052	72	11.056	11.1115	11.2111	9.70667
dre-mir-30d	ENSDARG00000081529	16	25341416	25341543	+	128	-0.51093	13.3182	0.125267	0.172083	13718	14271	12582	410	13.5206	13.5857	13.8272	12.2158
dre-mir-20b	ENSDARG00000082177	14	31467167	31467260	-	94	-0.525712	8.70622	0.116856	0.163839	575	682	394	16	8.94506	9.19929	8.83113	7.53859
dre-mir-301b	ENSDARG00000082169	5	13289353	13289433	+	81	-0.598188	8.58233	0.108092	0.154743	538	539	416	14	8.84916	8.86	8.90947	7.34628
dre-mir-458	ENSDARG00000082809	14	25159129	25159206	-	78	-0.614445	9.35504	0.0286064	0.051873	987	990	646	24	9.72417	9.73671	9.5441	8.12276
dre-mir-203a	ENSDARG00000081779	17	45808153	45808248	+	96	-0.622896	11.7058	0.0404663	0.0679435	4322	6026	3408	125	11.8543	12.342	11.9429	10.5023
dre-mir-7b	ENSDARG00000081109	5	55607744	55607847	-	104	-0.64273	7.43458	0.233923	0.291868	264	251	157	6	7.82308	7.75849	7.50516	6.12749
dre-mir-15c	ENSDARG00000081366	15	1543686	1543768	+	83	-0.736112	10.0322	0.163159	0.211358	1450	1215	1431	36	10.2789	10.0321	10.6912	8.7072
dre-let-7j	ENSDARG00000080515	6	41454791	41454873	+	83	-0.739219	6.5583	0.466571	0.53773	161	149	59	3	7.11085	7.0075	6.0972	5.13376
dre-mir-122	ENSDARG00000083634	21	10881423	10881498	-	76	-0.754349	7.53644	0.164735	0.211358	255	280	185	6	7.77311	7.91602	7.74155	6.12749
dre-mir-125b-2	ENSDARG00000080032	5	29998762	29998847	+	86	-0.80684	7.32964	0.37162	0.435692	189	180	225	5	7.3417	7.2796	8.02359	5.86571
dre-mir-27e	ENSDARG00000082920	22	5299951	5300056	+	106	-0.859096	6.66807	0.293951	0.355295	153	121	109	3	7.03748	6.70799	6.97979	5.13376
mir196c	ENSDARG00000106838	11	2190621	2190730	+	110	-0.943011	8.10867	0.0760369	0.117512	382	359	330	8	8.35552	8.27417	8.57559	6.54095
dre-mir-15b	ENSDARG00000081182	7	26070874	26071007	+	134	-0.971128	11.9303	0.00303851	0.00860912	5939	6004	4510	119	12.3128	12.3367	12.3471	10.4314
dre-mir-10d	ENSDARG00000083047	6	10867024	10867141	+	118	-1.02613	16.4865	0.00584439	0.0140964	142936	138966	110425	2741	16.9018	16.8693	16.9608	14.9567
dre-mir-128-1	ENSDARG00000081902	22	12374786	12374883	+	98	-1.07645	6.86907	0.295208	0.355295	139	133	160	3	6.89937	6.84403	7.53242	5.13376
dre-mir-218a-1	ENSDARG00000081745	14	24562801	24562883	-	83	-1.11235	7.8633	0.0478742	0.0775106	391	340	205	6	8.38908	8.19581	7.88945	6.12749
AL928881.1	ENSDARG00000106022	8	24064210	24064295	+	86	-1.14385	7.33097	0.0811644	0.123089	241	266	134	4	7.69176	7.84211	7.27704	5.54567
dre-mir-20a	ENSDARG00000104910	1	3297603	3297755	-	153	-1.14707	6.93563	0.116249	0.163839	183	166	123	3	7.29525	7.16303	7.15372	5.13376
dre-mir-16a	ENSDARG00000083213	15	1543857	1543943	+	87	-1.15576	8.97421	0.00353431	0.00980951	753	804	511	13	9.33393	9.4366	9.20604	7.23957
dre-mir-187	ENSDARG00000082677	19	34135607	34135695	+	89	-1.16546	7.35107	0.163243	0.211358	308	231	118	4	8.0452	7.63887	7.09398	5.54567
dre-mir-489	ENSDARG00000083308	19	40781168	40781271	-	104	-1.17945	8.48561	0.0112056	0.02458	586	524	349	9	8.97238	8.81931	8.65629	6.71035
dre-mir-101b	ENSDARG00000081347	5	1837149	1837260	-	112	-1.23221	7.41201	0.0504025	0.080644	230	251	183	4	7.62447	7.75849	7.7259	5.54567
dre-mir-92b	ENSDARG00000089196	16	42898429	42898510	+	82	-1.26835	14.9755	0.0870277	0.130063	41732	34882	55779	830	15.1256	14.8751	15.9756	13.2332
dre-mir-18c	ENSDARG00000082778	14	31467376	31467460	-	85	-1.40507	9.4848	0.00127651	0.00469203	1072	1227	734	16	9.84331	10.0462	9.72827	7.53859
dre-mir-181b-3	ENSDARG00000083588	22	22825790	22825878	-	89	-1.51555	6.71985	0.0961151	0.141725	134	173	102	2	6.84666	7.22249	6.88427	4.55505
mir99-2	ENSDARG00000081315	10	38074312	38074391	-	80	-1.56717	7.72055	0.0253812	0.0466464	346	269	224	4	8.21286	7.85827	8.01717	5.54567
dre-mir-19c	ENSDARG00000082428	14	31467026	31467130	-	105	-1.59703	9.25894	0.00156173	0.00518036	934	1098	587	12	9.64457	9.88604	9.40598	7.12434
dre-mir-192	ENSDARG00000080041	10	27063354	27063438	+	85	-1.63413	14.3482	0.0041072	0.0107419	39572	41105	17222	428	15.0489	15.112	14.2801	12.2778
dre-mir-135b	ENSDARG00000082598	8	26005588	26005669	+	82	-1.70144	8.95699	0.00109144	0.00449705	772	847	486	9	9.36987	9.51173	9.13371	6.71035
mir363	ENSDARG00000081303	14	31466671	31466782	-	112	-1.71448	10.8926	0.000515231	0.00280636	3456	2754	2169	36	11.5318	11.2124	11.2911	8.7072
dre-mir-216a	ENSDARG00000081608	22	28779949	28780037	-	89	-1.84032	8.52691	0.00590803	0.0140964	614	475	423	6	9.03968	8.67777	8.93353	6.12749
dre-mir-93	ENSDARG00000100982	14	100502	100575	+	74	-1.88295	9.12146	0.00144947	0.00505456	780	1037	566	9	9.38473	9.80361	9.35345	6.71035
dre-mir-126a	ENSDARG00000081476	8	11548419	11548519	-	101	-1.91387	9.65538	0.000271053	0.00184316	1344	1315	846	13	10.1694	10.1461	9.93308	7.23957
dre-mir-125c	ENSDARG00000080508	15	29800968	29801052	+	85	-2.039	10.4332	0.0189213	0.0372942	1961	1676	2193	21	10.7144	10.496	11.307	7.93034
dre-mir-18a	ENSDARG00000098078	1	3298006	3298088	-	83	-2.45509	8.14559	0.00112426	0.00449705	435	450	291	3	8.5428	8.59983	8.3943	5.13376
dre-mir-219-2	ENSDARG00000104506	5	65101371	65101450	+	80	-2.6721	6.85393	0.0312842	0.0550586	158	151	138	1	7.08377	7.0267	7.3194	3.57364
dre-mir-451	ENSDARG00000082898	5	42271971	42272030	-	60	-2.75209	7.86995	0.00300322	0.00860912	327	418	226	2	8.13146	8.49349	8.02998	4.55505
dre-mir-726	ENSDARG00000082495	11	25476099	25476185	-	87	-2.91353	8.56832	0.148091	0.201403	731	873	136	3	9.29117	9.55534	7.29838	5.13376
dre-mir-100-1	ENSDARG00000081501	15	21437633	21437728	+	96	-3.07161	8.16578	0.00104791	0.00445364	490	411	300	2	8.71443	8.46915	8.4382	4.55505
dre-mir-132-2	ENSDARG00000090368	10	35645017	35645135	+	119	-3.11444	8.20548	0.00291642	0.00860912	561	401	285	2	8.90952	8.43364	8.36427	4.55505
dre-mir-9-4	ENSDARG00000083496	22	18254769	18254855	+	87	-3.23061	14.654	3.44464e-05	0.000468471	47984	42236	33625	187	15.327	15.1511	15.2454	11.0833
dre-mir-133b	ENSDARG00000083537	20	19543379	19543462	-	84	-3.30809	8.3847	0.00246106	0.0076069	481	673	293	2	8.6877	9.18013	8.40417	4.55505
dre-mir-2188	ENSDARG00000089634	5	69021859	69021962	-	104	-3.32885	9.34127	6.42293e-05	0.000615338	1118	1115	662	4	9.90391	9.9082	9.57938	5.54567
dre-mir-34a	ENSDARG00000081220	23	22591058	22591155	+	98	-3.3491	7.48777	0.00369163	0.00984434	294	288	159	1	7.97816	7.95661	7.52339	3.57364
dre-mir-153c	ENSDARG00000081163	9	7612376	7612526	+	151	-3.35926	11.9057	1.09729e-05	0.000248718	7253	6457	4568	25	12.6012	12.4416	12.3655	8.18159
dre-mir-9-7	ENSDARG00000081313	2	59102169	59102252	-	84	-3.38323	12.7617	2.01522e-05	0.000391528	12919	11530	8788	45	13.434	13.2781	13.3095	9.02891
dre-mir-30a	ENSDARG00000090098	19	4737576	4737664	+	89	-3.53248	8.59224	0.000199786	0.0015095	625	584	435	2	9.06528	8.97561	8.97386	4.55505
dre-mir-125b-3	ENSDARG00000083557	10	38051652	38051766	-	115	-3.54505	7.67013	0.00140853	0.00504105	296	324	215	1	7.98793	8.12634	7.95808	3.57364
dre-mir-190b	ENSDARG00000083122	16	17705898	17705987	-	90	-3.55775	10.1065	0.0167354	0.0339703	1847	2804	683	6	10.628	11.2384	9.62442	6.12749
dre-mir-217	ENSDARG00000083272	22	28779715	28779812	-	98	-3.59423	7.71595	0.00119749	0.00465311	310	335	220	1	8.05452	8.17445	7.99121	3.57364
dre-mir-153a	ENSDARG00000080551	7	40485510	40485590	+	81	-3.64321	10.7454	5.92532e-05	0.000615338	3520	2903	1724	9	11.5583	11.2884	10.9599	6.71035
dre-mir-144	ENSDARG00000081589	5	42272074	42272162	-	89	-3.68275	10.4354	3.41878e-05	0.000468471	2036	2489	1799	7	10.7685	11.0665	11.0213	6.34898
dre-mir-153b	ENSDARG00000083395	6	13980945	13981092	+	148	-3.95578	10.2289	7.22657e-06	0.000248718	2086	2030	1408	5	10.8035	10.7724	10.6678	5.86571
dre-mir-133c	ENSDARG00000080081	17	5962975	5963065	-	91	-4.05485	8.1446	0.00263208	0.00795474	434	558	232	1	8.53948	8.90995	8.06774	3.57364
dre-mir-194a	ENSDARG00000080851	10	27063174	27063257	+	84	-4.18112	8.26184	0.00126838	0.00469203	520	556	257	1	8.8001	8.90477	8.21522	3.57364
dre-mir-216b	ENSDARG00000083359	22	28780257	28780333	-	77	-4.84422	10.7604	1.06921e-05	0.000248718	3346	2733	2093	4	11.4851	11.2014	11.2397	5.54567
dre-mir-181b-2	ENSDARG00000081534	8	53023679	53023764	+	86	-9.60251	6.59837	0.0122612	0.026055	123	143	111	0	6.72343	6.94835	7.00596	-1.7137
dre-mir-729	ENSDARG00000081977	4	13584483	13584581	+	99	-9.75241	6.74314	0.266889	0.326999	204	232	23	0	7.45168	7.64509	4.74814	-1.7137
dre-mir-218b	ENSDARG00000083269	10	17695265	17695340	+	76	-10.8257	7.74744	0.000924407	0.00419064	374	345	190	0	8.32501	8.21684	7.77997	-1.7137
FC, fold change
CMP, counts per million
FDR, false discovery rate

### Sheet: lyzcvsControl
Supplemental Table 1. Relative expression of microRNAs in sorted zebrafish neutrophils compared to whole embryos at 3 dpf.
Name	Geneid	Chr	Start	End	Strand	Length	logFC.lyzcvsControl	logCPM.lyzcvsControl	PValue.lyzcvsControl	FDR.lyzcvsControl	c1	c2	c3	lyzc	c1.logCPM	c2.logCPM	c3.logCPM	lyzc.logCPM
dre-mir-216a	ENSDARG00000081608	22	28779949	28780037	-	89	-11.5915	8.822	0.000874704	0.00227883	614	475	423	0	9.05275	8.69091	8.94458	-1.67215
dre-mir-133b	ENSDARG00000083537	20	19543379	19543462	-	84	-11.4801	8.71737	0.00203841	0.00429368	481	673	293	0	8.70079	9.19326	8.41523	-1.67215
dre-mir-132-2	ENSDARG00000090368	10	35645017	35645135	+	119	-11.2834	8.53222	0.00257188	0.00489647	561	401	285	0	8.92259	8.44678	8.37533	-1.67215
dre-mir-153a	ENSDARG00000080551	7	40485510	40485590	+	81	-4.28126	11.0696	8.14838e-06	5.67182e-05	3520	2903	1724	3	11.5713	11.3015	10.9709	7.18154
dre-mir-144	ENSDARG00000081589	5	42272074	42272162	-	89	-3.96047	10.7707	8.59366e-06	5.67182e-05	2036	2489	1799	3	10.7816	11.0796	11.0323	7.18154
dre-mir-135b	ENSDARG00000082598	8	26005588	26005669	+	82	-3.92235	9.25124	0.000135614	0.000551814	772	847	486	1	9.38294	9.52486	9.14476	5.6028
dre-mir-216b	ENSDARG00000083359	22	28780257	28780333	-	77	-3.89923	11.105	5.31022e-06	4.38093e-05	3346	2733	2093	4	11.4982	11.2145	11.2507	7.5958
mir96	ENSDARG00000083126	4	15074715	15074824	+	110	-3.81053	9.14695	0.00275367	0.00514365	770	869	354	1	9.3792	9.56184	8.68785	5.6028
dre-mir-725	ENSDARG00000100994	22	24366193	24366272	-	80	-3.68659	10.5164	5.14391e-06	4.38093e-05	2121	1978	1246	3	10.8406	10.7481	10.5025	7.18154
dre-mir-726	ENSDARG00000082495	11	25476099	25476185	-	87	-3.55199	8.90544	0.275968	0.329167	731	873	136	1	9.30425	9.56846	7.30946	5.6028
dre-mir-200c	ENSDARG00000080713	6	40656204	40656288	-	85	-3.50746	8.86382	0.00188473	0.00424065	585	643	355	1	8.98299	9.12751	8.69191	5.6028
dre-mir-153c	ENSDARG00000081163	9	7612376	7612526	+	151	-3.4723	12.2178	1.4025e-06	1.4842e-05	7253	6457	4568	12	12.6142	12.4548	12.3766	9.1792
dre-mir-9-7	ENSDARG00000081313	2	59102169	59102252	-	84	-3.46988	13.0641	1.22896e-06	1.4842e-05	12919	11530	8788	22	13.4471	13.2912	13.3205	10.0533
dre-mir-190b	ENSDARG00000083122	16	17705898	17705987	-	90	-3.19974	10.456	0.0754816	0.0990051	1847	2804	683	4	10.6411	11.2515	9.63545	7.5958
dre-mir-200b	ENSDARG00000081868	23	24072029	24072110	+	82	-3.12034	9.44307	0.000139347	0.000551814	908	985	530	2	9.61693	9.74254	9.26973	6.59814
dre-mir-203a	ENSDARG00000081779	17	45808153	45808248	+	96	-3.05958	11.8312	1.29803e-05	7.28943e-05	4322	6026	3408	12	11.8674	12.3551	11.954	9.1792
dre-mir-9-4	ENSDARG00000083496	22	18254769	18254855	+	87	-2.86593	14.9597	9.98459e-06	6.17797e-05	47984	42236	33625	125	15.3401	15.1642	15.2564	12.5593
dre-mir-2188	ENSDARG00000089634	5	69021859	69021962	-	104	-2.79927	9.696	5.3957e-05	0.000242807	1118	1115	662	3	9.91698	9.92132	9.59042	7.18154
dre-mir-203b	ENSDARG00000083357	20	27405878	27405962	+	85	-2.79758	13.4696	8.22633e-06	5.67182e-05	15068	18247	10722	46	13.669	13.9534	13.6075	11.1172
dre-mir-141	ENSDARG00000080489	6	40656003	40656085	-	83	-2.76076	10.0513	2.89855e-05	0.000151029	1306	1514	913	4	10.1411	10.3625	10.054	7.5958
dre-mir-153b	ENSDARG00000083395	6	13980945	13981092	+	148	-2.74848	10.5919	1.32535e-05	7.28943e-05	2086	2030	1408	6	10.8166	10.7855	10.6789	8.17998
dre-mir-183	ENSDARG00000080467	4	15074566	15074663	+	98	-2.70154	14.8153	0.000988398	0.00250901	50258	49811	17628	126	15.4069	15.4022	14.3247	12.5708
dre-mir-30a	ENSDARG00000090098	19	4737576	4737664	+	89	-2.58931	8.94947	0.00283668	0.00520058	625	584	435	2	9.07835	8.98874	8.98491	6.59814
dre-mir-19c	ENSDARG00000082428	14	31467026	31467130	-	105	-2.23689	9.56894	0.000360453	0.00108136	934	1098	587	4	9.65764	9.89916	9.41702	7.5958
dre-mir-199-3	ENSDARG00000081869	3	47195137	47195234	-	98	-2.12668	9.77248	0.000195773	0.00064605	1223	1107	694	5	10.0464	9.91094	9.6585	7.91726
dre-mir-133c	ENSDARG00000080081	17	5962975	5963065	-	91	-2.11811	8.50931	0.0390395	0.0544353	434	558	232	2	8.55256	8.92308	8.0788	6.59814
dre-mir-93	ENSDARG00000100982	14	100502	100575	+	74	-2.10864	9.45078	0.00109117	0.00270065	780	1037	566	4	9.39781	9.81673	9.36449	7.5958
dre-mir-10d	ENSDARG00000083047	6	10867024	10867141	+	118	-1.73475	16.6944	0.000180108	0.000614851	142936	138966	110425	871	16.9148	16.8824	16.9719	15.36
dre-mir-200a	ENSDARG00000081399	23	24072160	24072245	+	86	-1.41982	10.7314	0.000755794	0.00202226	2186	2394	1353	16	10.8841	11.0235	10.6214	9.59404
dre-mir-26b	ENSDARG00000080579	23	24675207	24675303	-	97	-1.41498	12.7964	0.000383701	0.00111725	9646	10458	5811	70	13.0256	13.1504	12.7238	11.7229
dre-mir-125c	ENSDARG00000080508	15	29800968	29801052	+	85	-1.31599	10.8025	0.0760039	0.0990051	1961	1676	2193	18	10.7274	10.5091	11.318	9.7639
dre-mir-429a	ENSDARG00000081438	23	24073815	24073896	+	82	-1.30875	11.5085	0.00323276	0.00571506	3862	4540	2048	30	11.7051	11.9466	11.2193	10.5007
dre-mir-143	ENSDARG00000082513	14	38742313	38742411	+	99	-1.30233	14.8217	0.0017019	0.00391834	37248	42395	25614	310	14.9747	15.1696	14.8638	13.8696
dre-mir-454a	ENSDARG00000082262	10	33376818	33376941	-	124	-1.25284	10.1828	0.00241177	0.00468167	1454	1638	882	12	10.296	10.4761	10.0042	9.1792
mir363	ENSDARG00000081303	14	31466671	31466782	-	112	-1.23777	11.2456	0.00235404	0.004661	3456	2754	2169	26	11.5448	11.2255	11.3021	10.2943
dre-mir-301c	ENSDARG00000081488	10	17454490	17454572	+	83	-1.18758	11.4016	0.0015467	0.0036458	3469	3435	2431	30	11.5503	11.5443	11.4666	10.5007
dre-mir-182	ENSDARG00000081095	4	15075665	15075732	+	68	-1.16978	16.8677	0.00211973	0.00437194	162358	175892	97093	1393	17.0986	17.2224	16.7862	16.0374
dre-mir-27b	ENSDARG00000080833	8	30167435	30167525	-	91	-1.16642	13.5539	0.00310398	0.00558716	18286	15240	9746	139	13.9483	13.6936	13.4698	12.7125
dre-mir-10a	ENSDARG00000082315	12	27134869	27134967	+	99	-1.13528	16.8674	0.00233762	0.004661	172647	150744	105801	1422	17.1873	16.9998	16.9101	16.0672
dre-mir-18c	ENSDARG00000082778	14	31467376	31467460	-	85	-0.875593	9.84449	0.0188688	0.0283031	1072	1227	734	12	9.85638	10.0594	9.73931	9.1792
dre-mir-125b-1	ENSDARG00000081350	15	21447656	21447800	+	145	-0.866198	10.4792	0.0196244	0.0289973	1756	1532	1374	19	10.5682	10.3796	10.6436	9.84188
dre-mir-27c	ENSDARG00000083181	3	13406451	13406538	+	88	-0.773685	10.7258	0.0158391	0.0241241	2256	2013	1376	24	10.9296	10.7734	10.6457	10.1788
dre-mir-19d	ENSDARG00000100879	14	100660	100746	+	87	-0.752143	9.61192	0.0541098	0.0728522	862	1117	588	11	9.54196	9.92391	9.41948	9.05374
dre-mir-148	ENSDARG00000083365	9	1644683	1644761	-	79	-0.750689	9.32944	0.100365	0.127387	681	766	596	9	9.20208	9.37991	9.43896	8.76442
dre-mir-10c	ENSDARG00000081638	3	23720651	23720745	+	95	-0.697796	17.3043	0.0377931	0.0534503	187439	185629	167343	2492	17.3059	17.3001	17.5716	16.8766
dre-mir-20b	ENSDARG00000082177	14	31467167	31467260	-	94	-0.581135	9.00973	0.225275	0.275336	575	682	394	8	8.95813	9.21242	8.84218	8.59463
dre-mir-301a	ENSDARG00000083420	10	33377001	33377086	-	86	-0.461814	11.2487	0.0950061	0.122151	2984	2969	1985	42	11.333	11.334	11.1743	10.986
dre-mir-101a	ENSDARG00000082131	6	31365446	31365526	+	81	-0.438759	9.19544	0.324436	0.377873	610	742	495	10	9.04333	9.334	9.17121	8.91632
dre-mir-152	ENSDARG00000080838	3	24095957	24096036	+	80	-0.429821	10.2376	0.141575	0.175832	1528	1473	910	21	10.3676	10.3229	10.0493	9.98622
dre-mir-193b	ENSDARG00000104984	3	43714699	43714783	+	85	-0.42907	8.87119	0.472164	0.51938	488	465	476	8	8.72161	8.66023	9.11478	8.59463
dre-mir-92b	ENSDARG00000089196	16	42898429	42898510	+	82	-0.412496	15.3971	0.468263	0.51938	41732	34882	55779	780	15.1387	14.8882	15.9866	15.2008
dre-mir-181c	ENSDARG00000082192	3	34197694	34197771	+	78	-0.357529	13.1526	0.309199	0.364413	9536	9260	9760	169	13.009	12.9749	13.4718	12.9944
dre-mir-458	ENSDARG00000082809	14	25159129	25159206	-	78	-0.254214	9.69741	0.464849	0.51938	987	990	646	16	9.73724	9.74984	9.55514	9.59404
dre-mir-489	ENSDARG00000083308	19	40781168	40781271	-	104	-0.234182	8.86041	0.627051	0.660405	586	524	349	9	8.98546	8.83244	8.66734	8.76442
dre-mir-16a	ENSDARG00000083213	15	1543857	1543943	+	87	-0.21113	9.36335	0.586077	0.623888	753	804	511	13	9.34701	9.44973	9.21708	9.29462
dre-mir-181a-2	ENSDARG00000080758	8	53023539	53023617	+	79	-0.169758	12.3979	0.636989	0.663809	4769	6224	5533	111	12.0094	12.4017	12.6531	12.388
dre-mir-10b-1	ENSDARG00000080641	9	1952956	1953033	-	78	-0.141829	11.85	0.58138	0.623888	4015	4210	3263	77	11.7611	11.8378	11.8912	11.8604
dre-mir-126a	ENSDARG00000081476	8	11548419	11548519	-	101	-0.0256101	10.137	0.916362	0.925713	1344	1315	846	25	10.1825	10.1593	9.94412	10.2377
dre-mir-454b	ENSDARG00000081232	5	13296307	13296422	+	116	0.0192008	14.0043	0.947196	0.947196	18823	18258	13364	375	13.99	13.9543	13.9252	14.1442
dre-mir-30b	ENSDARG00000083528	16	25341724	25341811	+	88	0.0407358	9.60685	0.898303	0.916825	796	986	614	18	9.42709	9.744	9.48187	9.7639
dre-mir-16b	ENSDARG00000081252	1	46722379	46722518	-	140	0.097971	11.1447	0.690218	0.711787	2526	2750	1676	54	11.0927	11.2234	10.9302	11.3485
dre-mir-192	ENSDARG00000080041	10	27063354	27063438	+	85	0.227861	14.9573	0.503521	0.547787	39572	41105	17222	808	15.062	15.1251	14.2911	15.2517
dre-mir-301b	ENSDARG00000082169	5	13289353	13289433	+	81	0.346694	8.97261	0.402409	0.457913	538	539	416	14	8.86224	8.87314	8.92052	9.40148
dre-mir-130a	ENSDARG00000082938	10	33377130	33377214	-	85	0.373092	11.1256	0.142087	0.175832	2332	2440	1747	62	10.9774	11.0509	10.99	11.5478
mir196c	ENSDARG00000106838	11	2190621	2190730	+	110	0.461196	8.5181	0.398948	0.457913	382	359	330	11	8.3686	8.28732	8.58664	9.05374
dre-mir-15b	ENSDARG00000081182	7	26070874	26071007	+	134	0.488573	12.5108	0.0544552	0.0728522	5939	6004	4510	170	12.3259	12.3498	12.3581	13.0029
dre-mir-194a	ENSDARG00000080851	10	27063174	27063257	+	84	0.561629	8.78042	0.265901	0.321027	520	556	257	14	8.81318	8.91791	8.22628	9.40148
dre-mir-130b	ENSDARG00000080347	5	13299331	13299414	+	84	0.567256	12.1806	0.0417523	0.0574094	4602	4390	3801	141	11.958	11.8982	12.1114	12.7331
dre-mir-210	ENSDARG00000083336	25	25506483	25506555	-	73	0.707991	11.3501	0.0154401	0.0238839	2485	2568	2052	86	11.069	11.1247	11.2221	12.0198
dre-mir-222a	ENSDARG00000090347	9	33921464	33921571	-	108	0.774832	13.9064	0.0372954	0.0534503	13016	12927	13269	508	13.4578	13.4562	13.9149	14.5822
mir16c	ENSDARG00000080783	9	29652354	29652463	-	110	0.795319	11.2679	0.00508844	0.00868545	2581	2443	1691	85	11.1237	11.0527	10.943	12.003
mir140	ENSDARG00000080453	25	34791362	34791466	+	105	0.855811	13.0456	0.00411283	0.00714334	7397	8700	5881	292	12.6426	12.8849	12.7411	13.7833
mir196b	ENSDARG00000081346	3	23673377	23673455	+	79	1.23926	10.1002	0.0005469	0.00150397	940	1006	841	49	9.66688	9.77296	9.93557	11.2084
mir196d	ENSDARG00000081098	16	20913413	20913484	+	72	1.2502	8.62918	0.0141199	0.0225463	387	384	309	19	8.38735	8.38435	8.49186	9.84188
dre-mir-455-2	ENSDARG00000080578	16	51776536	51776640	+	105	1.4251	7.77175	0.0347247	0.0505551	236	264	125	12	7.67467	7.84439	7.18804	9.1792
dre-mir-25	ENSDARG00000101889	14	100767	100848	+	82	1.45579	13.9458	0.000400655	0.00113328	10798	13886	9523	692	13.1883	13.5594	13.4364	15.0281
dre-mir-30d	ENSDARG00000081529	16	25341416	25341543	+	128	1.74466	14.3592	0.000149051	0.000567539	13718	14271	12582	1017	13.5336	13.5989	13.8382	15.5836
dre-mir-205	ENSDARG00000081646	23	33290273	33290361	+	89	1.76964	15.2964	0.00522606	0.00876915	20212	25239	28597	1950	14.0928	14.4214	15.0227	16.5227
dre-mir-92a-2	ENSDARG00000082154	9	53436280	53436374	-	95	1.85078	8.10326	0.0143905	0.0226136	225	206	258	19	7.60591	7.48705	8.23188	9.84188
dre-mir-92a-1	ENSDARG00000104805	1	3297367	3297451	-	85	1.85293	14.8134	0.00836979	0.0138101	13628	15635	21486	1438	13.5241	13.7306	14.6103	16.0833
dre-mir-15c	ENSDARG00000081366	15	1543686	1543768	+	83	1.93438	11.0143	0.00142519	0.0034413	1450	1215	1431	119	10.292	10.0452	10.7022	12.4884
dre-mir-107a	ENSDARG00000083423	12	16960693	16960781	+	89	2.05487	9.14101	4.23693e-05	0.000199741	451	574	307	40	8.60795	8.96384	8.4825	10.9156
dre-let-7j	ENSDARG00000080515	6	41454791	41454873	+	83	2.20232	7.06562	0.0109149	0.0177143	161	149	59	12	7.12397	7.02069	6.10836	9.1792
dre-mir-456	ENSDARG00000080349	17	22827063	22827147	+	85	2.26624	9.82969	7.98738e-07	1.12964e-05	654	681	523	66	9.14375	9.2103	9.25055	11.638
dre-mir-27e	ENSDARG00000082920	22	5299951	5300056	+	106	2.40643	7.23392	0.0020288	0.00429368	153	121	109	15	7.05061	6.72119	6.99089	9.50097
dre-mir-146a	ENSDARG00000083310	13	11822170	11822283	+	114	2.62343	10.3522	0.000206857	0.000660607	1119	779	434	102	9.91827	9.40418	8.98159	12.266
dre-mir-221	ENSDARG00000091272	9	33920932	33921024	-	93	2.69039	9.21349	1.49919e-06	1.4842e-05	484	445	256	55	8.70975	8.59686	8.22066	11.375
dre-mir-462	ENSDARG00000082377	8	26082308	26082409	+	102	3.07997	9.64761	3.7002e-08	7.3264e-07	484	534	294	80	8.70975	8.8597	8.42014	11.9155
dre-mir-1388	ENSDARG00000082246	23	13604218	13604320	+	103	3.24471	5.85626	0.00194744	0.00428437	51	47	44	10	5.47246	5.36365	5.68739	8.91632
dre-mir-21-1	ENSDARG00000082187	10	28198894	28199041	-	148	3.31638	11.6491	6.15049e-05	0.000264738	1236	988	1217	261	10.0617	9.74692	10.4686	13.6214
dre-mir-731	ENSDARG00000080568	8	26082534	26082623	+	90	3.60868	6.47908	0.000161158	0.000590913	61	94	48	18	5.7291	6.35815	5.81219	9.7639
dre-mir-30c	ENSDARG00000080952	13	27804067	27804145	+	79	3.68185	9.11171	0.000171402	0.000606027	249	207	285	73	7.75191	7.49403	8.37533	11.7834
dre-mir-155	ENSDARG00000081781	1	576444	576521	+	78	4.65344	5.09521	0.000312604	0.000967118	28	34	10	13	4.61574	4.90073	3.57945	9.29462
dre-mir-733	ENSDARG00000103263	14	2406978	2407072	-	95	5.61027	6.08441	4.02099e-05	0.000199039	22	25	41	33	4.27285	4.46256	5.58615	10.6381
dre-mir-142a	ENSDARG00000082167	5	3170736	3170826	+	91	6.34022	10.9842	5.87605e-11	2.78441e-09	174	138	104	246	7.23575	6.91032	6.92332	13.536
dre-mir-142b	ENSDARG00000082467	15	15383898	15383983	-	86	6.72788	7.84361	5.98349e-09	1.48091e-07	38	40	23	78	5.05145	5.13292	4.75952	11.879
dre-mir-146b	ENSDARG00000083360	21	41639979	41640058	+	80	6.77868	11.4952	8.43761e-11	2.78441e-09	177	151	85	326	7.26037	7.03988	6.6331	13.9422
mir222b	ENSDARG00000099922	21	44568180	44568266	-	87	8.34208	5.51511	6.63273e-08	1.0944e-06	5	7	6	44	2.21284	2.67792	2.86751	11.0531
mir223	ENSDARG00000080589	5	22234407	22234505	-	99	10.1084	14.8268	3.15505e-11	2.78441e-09	110	145	81	2697	6.57592	6.98152	6.56379	16.9906
FC, fold change
CMP, counts per million
FDR, false discovery rate
