## Supplementary material for "Phenotypical microRNA screen reveals a noncanonical role of CDK2 in regulating neutrophil migration": data file 3

### Sheet: ear recruitment
ear recruitment
			trail 1				trail 2				trail 3				mean fraction
			mean # recruited				mean # recruited				mean # recruited
microRNA	fish AN#	human AN#	miR o/e line	vector	significance	fraction	miR o/e line	vector	significance	fraction	miR o/e line	vector	significance	fraction
miR-19c	MI0001905	MI0000073	3.4	18.65	****	0.182306	3.8	18.65	****	0.203753	9.9	22.3	****	0.443946	0.276668
miR-31	MI0003691	MI0000089	13	27	****	0.481481	6.1	19.15	****	0.318538	12	22	****	0.545455	0.448491
miR-99-1	MI0001956	MI0000101	4.1	18.65	****	0.219839	12.9	21.9	****	0.589041	19.9	37	****	0.537838	0.448906
miR-146	MI0002012	MI0000477	13.2	20.5	**	0.643902	15.3	20.9	**	0.732057	17.3	22	**	0.786364	0.720774
miR-190	MI0000486	MI0002027	17.05	33.8	****	0.504438	16.38	33.8	****	0.484615	21	32.48	****	0.646552	0.545202
miR-199-3	MI0001373	MI0000242	2.7	18.65	****	0.144772	4.1	18.65	****	0.219839	16.4	27.6	****	0.594203	0.319605
miR-301a	MI0002059	MI0000745	27	37	**	0.72973	26.7	31.4	*	0.850318	37	37	ns	1	0.860016
miR-375	MI0002072	MI0000783	20	32.1	**	0.623053	14.29	27	****	0.529259	17.5	21	ns	0.833333	0.661882
miR-722	MI0004765	n/a	12.5	19.36	***	0.645661	15.2	27.4	****	0.554745	14.7	22.51	****	0.653043	0.617816
tail wounding
			trail 1				trail 2				trail 3				mean fraction
			mean # recruited				mean # recruited				mean # recruited
microRNA	fish AN#	human AN#	miR o/e line	vector	fraction	significance	miR o/e line	vector	fraction	significance	miR o/e line	vector	fraction	significance
miR-19c	MI0001905	MI0000073	0.4	4.4	0.0909091	****	1.1	4.4	0.25	****	2.2	4.6	0.478261	****	0.273057
miR-31	MI0003691	MI0000089	2	5	0.4	****	1.5	5.9	0.254237	**	1.5	3.9	0.384615	**	0.346284
miR-99-1	MI0001956	MI0000101	2.5	4.7	0.531915	*	1.5	4.6	0.326087	****	1.3	4.2	0.309524	****	0.389175
miR-146	MI0002012	MI0000477	1	3.5	0.285714	***	2	3.9	0.512821	*	1.4	2.8	0.5	*	0.432845
miR-190	MI0000486	MI0002027	1.5	3.2	0.46875	****	1.647	4	0.41175	****	1.8	3.3	0.545455	****	0.475318
miR-199-3	MI0001373	MI0000242	0.6	4.4	0.136364	****	1	4.6	0.217391	****	1.8	4.6	0.391304	****	0.248353
miR-301a	MI0002059	MI0000745	1.7	2.9	0.586207	*	3.6	4.7	0.765957	ns	3.3	4.7	0.702128	ns	0.684764
miR-375	MI0002072	MI0000783	1.6	5	0.32	***	1.8	4.6	0.391304	*	2.6	4.6	0.565217	ns	0.425507
miR-722	MI0004765	n/a	1.1	4	0.275	****	2.2	5.4	0.407407	****	2	4.9	0.408163	****	0.363524
