## Supplementary material for "Phenotypical microRNA screen reveals a noncanonical role of CDK2 in regulating neutrophil migration": data file 5

### Sheet: cutoff
Summary
Criteria for differential expression
Down expression	FDR <0.05 & log2(fold change) <-1
Legend		Number of differential genes
199_down	down expression in Mir-199 overexpression neutrophils compared to vector expressing neutrophils	512

### Sheet: 199_down
Category	Term	Count	PValue	FDR	gene_name	Genes	List.Total	Pop.Hits	Pop.Total	Fold.Enrichment
GOTERM_CC_DIRECT	GO:0000775~chromosome, centromeric region	17	1.38614e-13	1.73805e-12	cdca8, nuf2, spdl1, ska3, mis12, spc24, cenpp, ercc6l, oip5, sgol1, zwilch, pane1, cenpl, ndc80, gpatch11, ska1, cenpn	NM_001145620, NM_001024440, NM_205590, NM_001002393, NM_001100093, NM_001199735, NM_001003878, NM_001080620, NM_001002592, NM_001202437, NM_001003863, NM_001007456, NM_200378, NM_001002341, NM_200310, NM_001104942, NM_001003555	352	25	5240	10.1227
GOTERM_CC_DIRECT	GO:0005694~chromosome	23	6.61088e-11	8.28605e-10	cdca8, nuf2, histh1l, spdl1, ska3, spc24, cenpp, ercc6l, banf1, dtl, suv39h1b, smc4, h2afx, dclre1b, h2afvb, aurkb, zwilch, esco2, pane1, cenpl, ndc80, gpatch11, ska1	NM_205590, NM_001024440, NM_212566, NM_001002393, NM_001100093, NM_001199735, NM_001126482, NM_205562, NM_001003878, NM_173241, NM_001002592, NM_001017660, NM_001003872, NM_001202437, NM_001003863, NM_173253, NM_001007456, NM_201073, NM_001104942, NM_200310, NM_001003555, NM_001077283, NM_001043323	352	65	5240	5.26748
GOTERM_BP_DIRECT	GO:0007049~cell cycle	32	1.97653e-10	2.96858e-09	cdca8, nuf2, spdl1, ska3, mis12, spc24, ccnf, melk, ercc6l, nusap1, e2f7, cdc20, h2afx, fam83d, ncaph, cks1b, sass6, cdc45, aurkb, ttk, ncapd2, zwilch, cdkn3, esco2, pelo, mybl2b, ndc80, fbxo5, aurka, mastl, zgc:86839, ska1	NM_213080, NM_001100093, NM_001003869, NM_001003867, NM_001002592, NM_001003863, NM_001202437, NM_001003593, NM_001162502, NM_001145694, NM_001045147, NM_200378, NM_207048, NM_201136, NM_200310, NM_213438, NM_001024440, NM_212566, NM_001080196, NM_001003640, NM_001089355, NM_001002110, NM_001199735, NM_001003872, NM_206888, NM_001003609, NM_001007456, NM_201073, NM_001145681, NM_175042, NM_001104…	381	124	5412	3.66574
GOTERM_BP_DIRECT	GO:0007067~mitotic nuclear division	22	6.16633e-10	9.26129e-09	cdca8, nuf2, spdl1, ska3, mis12, spc24, ccnf, cenpw, ercc6l, nusap1, fam83d, ncaph, aurkb, ncapd2, zwilch, wee2, ndc80, fbxo5, aurka, mastl, ska1, cenpn	NM_001024440, NM_001326438, NM_212566, NM_001100093, NM_001080196, NM_001003640, NM_001089355, NM_001003869, NM_001199735, NM_001002592, NM_001202437, NM_001003863, NM_001162502, NM_001003609, NM_001037222, NM_001145694, NM_001007456, NM_200378, NM_207048, NM_001002341, NM_001104942, NM_200310	381	63	5412	4.96038
GOTERM_CC_DIRECT	GO:0000776~kinetochore	14	1.85449e-08	2.32442e-07	cenph, nuf2, spdl1, ska3, cenpa, spc24, knstrn, ercc6l, cenpo, nde1, zwilch, ndc80, gpatch11, ska1	NM_001128774, NM_001024440, NM_001002393, NM_001100093, NM_001199735, NM_001030203, NM_001105702, NM_001002592, NM_001202437, NM_001003863, NM_001113609, NM_200310, NM_001104942, NM_001164240	352	30	5240	6.94697
GOTERM_BP_DIRECT	GO:0051301~cell division	22	4.55635e-08	6.84323e-07	cdca8, nuf2, spdl1, ska3, spc24, ccnf, ercc6l, nusap1, cdc20, fam83d, ncaph, cks1b, cdc45, ttk, ncapd2, zwilch, pelo, ndc80, fbxo5, mastl, zgc:86839, ska1	NM_213080, NM_001024440, NM_001100093, NM_001080196, NM_001089355, NM_001003869, NM_001002110, NM_001199735, NM_001002592, NM_001202437, NM_001003593, NM_001003863, NM_001162502, NM_001003609, NM_001145694, NM_001007456, NM_207048, NM_175042, NM_201136, NM_001104942, NM_200310, NM_213386	381	78	5412	4.00646
GOTERM_BP_DIRECT	GO:0007059~chromosome segregation	13	2.10201e-07	3.15703e-06	cenph, top2a, ska3, knstrn, kif11, nek2, oip5, nde1, aurkb, cenpe, ndc80, ska1, cenpn	NM_001128774, NM_001145620, NM_212566, NM_001030203, NM_001002592, NM_001202437, NM_001003863, NM_173261, NM_001113609, NM_001310015, NM_001002341, NM_201050, NM_001327759	381	29	5412	6.36764
GOTERM_BP_DIRECT	GO:0000070~mitotic sister chromatid segregation	8	2.53954e-07	3.81416e-06	cdca8, mis12, cenpa, kif18a, ncaph, ncapg, nsl1, ncapd2	NM_001007456, NM_001256205, NM_001025521, NM_200378, NM_001080196, NM_001164240, NM_200239, NM_001162502	381	9	5412	12.6264
GOTERM_CC_DIRECT	GO:0005871~kinesin complex	9	9.04262e-06	0.000113334	kif14, kif18a, kif11, LOC561143, kif4, kif20a, nde1, kif2c, cenpe	NM_173261, NM_001161470, NM_001044954, NM_001114593, NM_200823, NM_001030203, NM_001044976, NM_200239, NM_001327759	352	18	5240	7.44318
GOTERM_MF_DIRECT	GO:0008017~microtubule binding	14	1.02087e-05	0.000148512	kif14, kif18a, kif11, nusap1, prc1b, kif4, kif20a, nde1, kif2c, cenpe, camsap1a, prc1a, zgc:86764, ska1	NM_001004494, NM_001030203, NM_001044976, NM_001002592, NM_001145694, NM_173261, NM_001002684, NM_001161470, NM_001114593, NM_200823, NM_200234, NM_200239, NM_001166255, NM_001327759	349	50	5418	4.34682
GOTERM_CC_DIRECT	GO:0005874~microtubule	14	4.82187e-05	0.000604204	tuba8l, ska3, kif18a, kif11, LOC561143, nusap1, kif4, kif20a, mid1ip1b, tubb2b, tuba1b, tpx2, kif2c, ska1	NM_212772, NM_001002592, NM_001202437, NM_001145694, NM_173261, NM_001037410, NM_001161470, NM_001044954, NM_001114593, NM_200823, NM_200832, NM_194388, NM_001327745, NM_200239	352	55	5240	3.78926
GOTERM_MF_DIRECT	GO:0003777~microtubule motor activity	8	4.70906e-05	0.000684887	kif14, kif18a, kif11, LOC561143, kif4, kif20a, kif2c, cenpe	NM_173261, NM_001161470, NM_001044954, NM_001114593, NM_200823, NM_001044976, NM_200239, NM_001327759	349	17	5418	7.30558
GOTERM_CC_DIRECT	GO:0005876~spindle microtubule	6	0.000131967	0.00165282	ska3, nusap1, birc5a, aurkb, aurka, ska1	NM_001145694, NM_212566, NM_001003640, NM_194397, NM_001002592, NM_001202437	352	9	5240	9.92424
GOTERM_BP_DIRECT	GO:0051382~kinetochore assembly	5	0.00011309	0.00169716	cenph, mis12, cenpa, cenpw, cenpx	NM_001326438, NM_001113609, NM_200378, NM_001303055, NM_001164240	381	5	5412	14.2047
GOTERM_BP_DIRECT	GO:0007018~microtubule-based movement	8	0.000128561	0.00192914	kif14, kif18a, kif11, LOC561143, kif4, kif20a, kif2c, cenpe	NM_173261, NM_001161470, NM_001044954, NM_001114593, NM_200823, NM_001044976, NM_200239, NM_001327759	381	18	5412	6.31321
GOTERM_CC_DIRECT	GO:0000777~condensed chromosome kinetochore	7	0.000163963	0.00205317	nuf2, cenpa, spc24, ercc6l, zwilch, ndc80, gpatch11	NM_001024440, NM_001002393, NM_001100093, NM_001199735, NM_200310, NM_001164240, NM_001003863	352	14	5240	7.44318
GOTERM_BP_DIRECT	GO:0007076~mitotic chromosome condensation	5	0.000320442	0.00480196	ncapd3, ncaph, ncapg, ncapd2, cdca5	NM_001256205, NM_200330, NM_001100947, NM_001080196, NM_001162502	381	6	5412	11.8373
GOTERM_BP_DIRECT	GO:0000226~microtubule cytoskeleton organization	8	0.000390518	0.00584921	tacc3, ppp2r3c, nusap1, prc1b, aurkb, prc1a, aurka, zgc:86764	NM_001145694, NM_001002684, NM_001004494, NM_212566, NM_001003640, NM_200131, NM_200234, NM_212581	381	21	5412	5.41132
GOTERM_CC_DIRECT	GO:0000785~chromatin	6	0.000700804	0.00874843	hmgn2, oip5, hmga1a, si:ch73-281n10.2, parpbp, esco2	NM_001040380, NM_001145620, NM_001289907, NM_001309644, NM_001003872, NM_001142543	352	12	5240	7.44318
GOTERM_BP_DIRECT	GO:0051321~meiotic cell cycle	5	0.00133458	0.0198578	mnd1, h2afx, trip13, wee2, aurka	NM_001003597, NM_001037222, NM_200582, NM_201073, NM_001003640	381	8	5412	8.87795
GOTERM_BP_DIRECT	GO:0000910~cytokinesis	5	0.00133458	0.0198578	prc1b, kif20a, prc1a, ect2, zgc:86764	NM_001003883, NM_001002684, NM_001161470, NM_001004494, NM_200234	381	8	5412	8.87795
GOTERM_MF_DIRECT	GO:0004298~threonine-type endopeptidase activity	7	0.00159742	0.0229905	psmb7, psma2, psmb12, psmb9a, psma3, psmb8a, psmb1	NM_131392, NM_131391, NM_001045564, NM_001003889, NM_001024441, NM_131676, NM_001030187	349	21	5418	5.17479
KEGG_PATHWAY	dre01100:Metabolic pathways	62	0.00216103	0.0245645	fpgt, pigf, gale, agxtb, upp1, sucla2, st6gal2a, zgc:172295, dck, tk1, dtymk, papss2a, dad1, pnp5a, tyms, fam213b, pigb, nadka, msmo1, ugt1a1, ugt2a1, cmpk, impa1, arg2, fah, mibp, cndp2, urod, atp6ap1b, atp5g1, rrm2, pon3.1, xylb, prdx6, pycr1b, pgm1, cox6a1, aldoab, pi4k2a, alas1, pgm2, acat2, acaa2, alg8, dgkaa, odc1, mvda, gpt2, gmds, pmm2, gmppab, zgc:110540, cbsb, ckbb, gclm, hadhaa, dut, a…	NM_001003515, NM_001002325, NM_200489, NM_001024417, NM_131347, NM_200379, NM_213353, NM_001045315, NM_001100439, NM_001002577, NM_205645, NM_201025, NM_001007056, NM_001002354, NM_200084, NM_001014345, NM_213311, NM_200497, NM_001037110, NM_199845, NM_001037428, NM_131760, NM_001003743, NM_213052, NM_001114584, NM_001017647, NM_001191050, NM_001002745, NM_001005592, NM_001105276, NM_213109, NM_2…	174	657	2569	1.39329
KEGG_PATHWAY	dre03050:Proteasome	10	0.00247518	0.0280893	psmb7, psmd14, psma2, psmb12, psmb9a, psma3, psmd12, psmb8a, psmb1, psmc3	NM_131392, NM_131391, NM_001045564, NM_201578, NM_001003889, NM_001002064, NM_001083573, NM_001024441, NM_131676, NM_001030187	174	45	2569	3.28097
GOTERM_CC_DIRECT	GO:0005839~proteasome core complex	7	0.00257474	0.0317968	psmb7, psma2, psmb12, psmb9a, psma3, psmb8a, psmb1	NM_131392, NM_131391, NM_001045564, NM_001003889, NM_001024441, NM_131676, NM_001030187	352	22	5240	4.73657
GOTERM_BP_DIRECT	GO:0007052~mitotic spindle organization	5	0.00226989	0.0335546	cenph, sass6, aurkb, ndc80, aurka	NM_001113609, NM_212566, NM_001003640, NM_001003863, NM_213438	381	9	5412	7.89151
GOTERM_MF_DIRECT	GO:0031492~nucleosomal DNA binding	5	0.00257601	0.0368305	cenpa, hmgn2, hist2h3c, zgc:162611, si:ch73-281n10.2	NM_001100173, NM_001089517, NM_001309644, NM_001164240, NM_001142543	349	10	5418	7.76218
GOTERM_BP_DIRECT	GO:0030261~chromosome condensation	4	0.00308697	0.0453736	top2a, ncaph, ncapd2, ncaph2	NM_001310015, NM_001080196, NM_001044991, NM_001162502	381	5	5412	11.3638
GOTERM_BP_DIRECT	GO:0007346~regulation of mitotic cell cycle	5	0.00357522	0.0523716	cenpw, birc5a, cks1b, fbxo5, sae1	NM_001326438, NM_001002058, NM_001003869, NM_194397, NM_001003593	381	10	5412	7.10236
GOTERM_CC_DIRECT	GO:0005856~cytoskeleton	20	0.00465588	0.056815	cdca8, tuba8l, ska3, ccnf, ptk2ab, arl2bp, nusap1, prc1b, dtl, fam83d, mid1ip1b, tubb2b, tuba1b, sass6, plk4, cep76, arpc5a, prc1a, mastl, ska1	NM_212772, NM_001118892, NM_001004494, NM_001089355, NM_173241, NM_001002592, NM_001202437, NM_001103119, NM_001003609, NM_001037410, NM_001007456, NM_001145694, NM_131796, NM_207048, NM_194388, NM_200832, NM_200234, NM_194378, NM_201001, NM_213438	352	149	5240	1.99817
GOTERM_BP_DIRECT	GO:0006281~DNA repair	17	0.00516436	0.0748183	zgc:162895, rad52, primpol, nudt1, cenpx, h2afx, zgc:110269, ube2t, dclre1b, pif1, neil3, rad51d, zswim7, parpbp, xrcc5, mms22l, rad51c	NM_001006101, NM_207076, NM_001007335, NM_198807, NM_001303055, NM_001017611, NM_001040380, NM_001017360, NM_001083540, NM_201073, NM_001089496, NM_213418, NM_001077283, NM_001130601, NM_001037378, NM_001077295, NM_001024451	381	113	5412	2.13699
KEGG_PATHWAY	dre01130:Biosynthesis of antibiotics	19	0.00721271	0.079853	agxtb, sucla2, pgm3, papss2a, msmo1, arg2, pycr1b, pgm1, aldoab, pgm2, acat2, acaa2, odc1, mvda, cbsb, hadhaa, hadh, suclg1, bpnt1	NM_201025, NM_001003515, NM_131370, NM_212886, NM_001002354, NM_001007053, NM_001014345, NM_213026, NM_001007422, NM_213162, NM_213215, NM_213353, NM_001077767, NM_213052, NM_131801, NM_199611, NM_001002577, NM_001320425, NM_001105276	174	145	2569	1.93464
GOTERM_MF_DIRECT	GO:0003690~double-stranded DNA binding	6	0.0058339	0.0816016	mnd1, gtf2h4, cenpx, rad51d, xrcc5, rad51c	NM_001003597, NM_001017360, NM_001006101, NM_207076, NM_199927, NM_001303055	349	19	5418	4.90243
GOTERM_CC_DIRECT	GO:0000502~proteasome complex	9	0.00788864	0.0945001	psmb7, psma2, psmb12, psmb9a, psma3, psmd12, psmb8a, psmb1, psmc3	NM_131392, NM_131391, NM_001045564, NM_201578, NM_001003889, NM_001002064, NM_001024441, NM_131676, NM_001030187	352	44	5240	3.04494
KEGG_PATHWAY	dre00520:Amino sugar and nucleotide sugar metabolism	8	0.00875505	0.0961539	fpgt, gale, pgm3, pgm1, pgm2, gmds, pmm2, gmppab	NM_201025, NM_001040299, NM_212886, NM_200084, NM_001007053, NM_200497, NM_200489, NM_001020754	174	36	2569	3.28097
KEGG_PATHWAY	dre00062:Fatty acid elongation	6	0.0088342	0.0969834	hacd2, hacd3, acaa2, acot7, hadhaa, hadh	NM_199861, NM_001003515, NM_213052, NM_001044984, NM_001105276, NM_001004617	174	20	2569	4.42931
GOTERM_BP_DIRECT	GO:0006974~cellular response to DNA damage stimulus	13	0.0084294	0.119389	wdr76, dtl, primpol, h2afx, zgc:110269, ube2t, dclre1b, pif1, zswim7, parpbp, xrcc5, mms22l, mastl	NM_173241, NM_198807, NM_001017611, NM_001040380, NM_001003609, NM_001083540, NM_001017360, NM_201073, NM_001077283, NM_001130601, NM_001037378, NM_001077295, NM_001198567	381	79	5412	2.33749
GOTERM_MF_DIRECT	GO:0005524~ATP binding	55	0.00964663	0.131534	atp1a1a.5, mapk6, kif14, top2a, mkks, rad54l, sucla2, kif18a, dck, tk1, dtymk, papss2a, ddx11, wars, kif11, atp1a1a.4, ptk2ab, pfkfb4a, melk, ercc6l, LOC561143, kif4, cmpk, nek2, smarca4a, atp2a2a, nubp2, smc4, si:ch211-63o20.7, ube2t, pif1, kif20a, ilf2, cdk2, pi4k2a, trip13, rad51d, dgkaa, aurkb, kif2c, mvda, ttk, plk4, cenpe, xrcc5, ube2c, zgc:110540, ckbb, wee2, ddx58, rad51c, aurka, mastl, p…	NM_001045552, NM_001100093, NM_001002064, NM_181603, NM_001017360, NM_001161470, NM_001044954, NM_001114593, NM_001045315, NM_213236, NM_200239, NM_001327759, NM_001007056, NM_001312901, NM_212566, NM_001003640, NM_206888, NM_001037110, NM_173253, NM_001003609, NM_001037222, NM_213406, NM_213109, NM_001037377, NM_001002387, NM_001007319, NM_001118892, NM_201144, NM_001044976, NM_001007422, NM_199…	349	617	5418	1.38386
GOTERM_BP_DIRECT	GO:0007131~reciprocal meiotic recombination	4	0.00971389	0.136367	mnd1, trip13, rad51d, rad51c	NM_001003597, NM_200582, NM_001006101, NM_207076	381	7	5412	8.11699
GOTERM_BP_DIRECT	GO:0051225~spindle assembly	4	0.00971389	0.136367	haus1, cenpw, haus4, haus5	NM_001326438, NM_001007438, NM_001256249, NM_001002425	381	7	5412	8.11699
GOTERM_CC_DIRECT	GO:0005634~nucleus	110	0.0116854	0.136988	cdca8, mnd1, psmb7, ing5b, top2a, nuf2, histh1l, spdl1, gtf2h4, lmcd1, wdr76, mis12, cenpa, rad52, spc24, ccnf, gins3, dtymk, ddx11, ppp2r3c, cenpp, dcps, arl2bp, melk, psma2, psmb12, psmb9a, hhex, nusap1, zgc:113176, cmpk, ccna2, banf1, hmgn2, e2f7, nek2, dtl, primpol, smarca4a, suv39h1b, armc1l, bhlhe40, mad2l1bp, ccnb3, psma3, ncapg2, smc4, trappc2, phf10, hdac3, mtpn, foxm1, h2afx, ccnb1, zgc…	NM_001007333, NM_001044991, NM_181603, NM_001080620, NM_001003597, NM_001045147, NM_212679, NM_213236, NM_001002874, NM_131676, NM_001024451, NM_001142543, NM_200935, NM_001256665, NM_212566, NM_001320115, NM_001126482, NM_001030187, NM_001017611, NM_200990, NM_001007456, NM_201073, NM_131217, NM_212972, NM_001002058, NM_001327828, NM_200131, NM_199539, NM_201070, NM_001043323, NM_213109, NM_0010…	352	1348	5240	1.21476
GOTERM_CC_DIRECT	GO:0031262~Ndc80 complex	3	0.0128287	0.149419	nuf2, spc24, ndc80	NM_001024440, NM_200310, NM_001003863	352	3	5240	14.8864
GOTERM_CC_DIRECT	GO:0051233~spindle midzone	3	0.0128287	0.149419	cdca8, aurkb, aurka	NM_001007456, NM_212566, NM_001003640	352	3	5240	14.8864
GOTERM_CC_DIRECT	GO:0032133~chromosome passenger complex	3	0.0128287	0.149419	cdca8, aurkb, aurka	NM_001007456, NM_212566, NM_001003640	352	3	5240	14.8864
GOTERM_CC_DIRECT	GO:0005819~spindle	6	0.0133681	0.155225	ppp2r3c, arl2bp, nusap1, numa1, tpx2, fbxo5	NM_001145694, NM_001003869, NM_001329981, NM_200131, NM_201001, NM_001327745	352	22	5240	4.05992
GOTERM_CC_DIRECT	GO:0000786~nucleosome	6	0.0161674	0.18478	histh1l, cenpa, h2afx, hist2h3c, zgc:162611, h2afvb	NM_001100173, NM_001089517, NM_201073, NM_001017660, NM_001164240, NM_001043323	352	23	5240	3.8834
GOTERM_BP_DIRECT	GO:0034080~CENP-A containing nucleosome assembly	3	0.0140667	0.191658	cenpp, si:dkey-148h10.5, oip5	NM_001328132, NM_001145620, NM_001003555	381	3	5412	14.2047
GOTERM_BP_DIRECT	GO:0034501~protein localization to kinetochore	3	0.0140667	0.191658	spdl1, mis12, aurkb	NM_212566, NM_200378, NM_001104942	381	3	5412	14.2047
GOTERM_MF_DIRECT	GO:0004175~endopeptidase activity	7	0.0146728	0.1935	psmb7, psma2, psmb12, psmb9a, psma3, psmb8a, psmb1	NM_131392, NM_131391, NM_001045564, NM_001003889, NM_001024441, NM_131676, NM_001030187	349	32	5418	3.39595
KEGG_PATHWAY	dre04115:p53 signaling pathway	8	0.0201184	0.208362	baxa, ccnb3, ccnb1, rrm2, cdk2, casp3b, gtse1, ccne2	NM_131513, NM_001002075, NM_001048066, NM_213406, NM_131450, NM_001020625, NM_001076719, NM_131562	174	42	2569	2.81226
GOTERM_MF_DIRECT	GO:0019901~protein kinase binding	5	0.016423	0.214093	ppp1r12c, ccna2, ccnb3, rgs19, cks1b	NM_001076719, NM_001003593, NM_001077579, NM_152949, NM_001130639	349	16	5418	4.85136
GOTERM_BP_DIRECT	GO:0006139~nucleobase-containing compound metabolic process	6	0.0161676	0.217145	dck, ddx11, pnp5a, cmpk, zgc:110540, bpnt1	NM_001007319, NM_001007056, NM_001002354, NM_213311, NM_001014352, NM_213109	381	22	5412	3.87402
KEGG_PATHWAY	dre00051:Fructose and mannose metabolism	6	0.0230323	0.235008	fpgt, pfkfb4a, aldoab, gmds, pmm2, gmppab	NM_213215, NM_200084, NM_200497, NM_200489, NM_001020754, NM_001037377	174	25	2569	3.54345
KEGG_PATHWAY	dre00480:Glutathione metabolism	6	0.0230323	0.235008	txndc12, rrm2, gstm.2, gsr, odc1, gclm	NM_001110116, NM_131450, NM_131801, NM_001020554, NM_199845, NM_001020824	174	25	2569	3.54345
GOTERM_MF_DIRECT	GO:0042578~phosphoric ester hydrolase activity	6	0.0194196	0.248217	eri2, sacm1la, zgc:110269, dclre1b, rnaseka, pelo	NM_001045405, NM_001044878, NM_201136, NM_001020640, NM_001077283, NM_001017611	349	25	5418	3.72585
GOTERM_BP_DIRECT	GO:0006310~DNA recombination	6	0.0195009	0.256048	mnd1, rad52, h2afx, pif1, zswim7, xrcc5	NM_001003597, NM_001017360, NM_001083540, NM_201073, NM_198807, NM_001024451	381	23	5412	3.70558
GOTERM_CC_DIRECT	GO:0005814~centriole	5	0.0234588	0.257354	ccnf, cep135, sass6, plk4, cep76	NM_001118892, NM_001199990, NM_207048, NM_213438, NM_001103119	352	17	5240	4.37834
GOTERM_CC_DIRECT	GO:0000940~condensed chromosome outer kinetochore	3	0.0245243	0.267446	spdl1, ska3, ska1	NM_001104942, NM_001002592, NM_001202437	352	4	5240	11.1648
GOTERM_BP_DIRECT	GO:0000723~telomere maintenance	4	0.0209773	0.272697	dclre1b, pif1, pot1, xrcc5	NM_001017360, NM_001245960, NM_198807, NM_001077283	381	9	5412	6.31321
KEGG_PATHWAY	dre00240:Pyrimidine metabolism	10	0.0279068	0.277758	upp1, dck, tk1, dtymk, pnp5a, tyms, cmpk, rrm2, zgc:110540, dut	NM_001007056, NM_131760, NM_001013301, NM_131450, NM_213311, NM_001014352, NM_001006005, NM_213109, NM_199832, NM_001037110	174	65	2569	2.27144
GOTERM_MF_DIRECT	GO:0004712~protein serine/threonine/tyrosine kinase activity	3	0.0226341	0.283287	aurkb, ttk, aurka	NM_212566, NM_001003640, NM_175042	349	4	5418	11.6433
GOTERM_BP_DIRECT	GO:0006635~fatty acid beta-oxidation	5	0.0221412	0.285575	eci1, acat2, acaa2, echdc2, hadhaa	NM_131370, NM_213052, NM_001305584, NM_001105276, NM_212788	381	16	5412	4.43898
GOTERM_MF_DIRECT	GO:0016787~hydrolase activity	42	0.0238435	0.296082	atp1a1a.5, eri2, psmb7, uchl5, mmp9, glb1l, mmp13a, sacm1la, aga, ddx11, atp1a1a.4, dcps, psma2, ercc6l, psmb12, psmb9a, arg2, fah, si:dkey-103e21.5, cndp2, dnase1l4.2, psma3, atp2a2a, nudt1, hdac3, zgc:110269, dclre1b, pif1, gla, neil3, nudt12, psmb8a, rnaseka, si:dkey-25e12.3, cdkn3, xrcc5, pelo, ddx58, dut, psmb1, nudt15, psmc3	NM_131392, NM_213123, NM_001045405, NM_131391, NM_001007319, NM_001044878, NM_001100093, NM_001007335, NM_001017675, NM_205588, NM_001020640, NM_001002064, NM_213084, NM_001017360, NM_001122856, NM_199601, NM_001003889, NM_001025555, NM_201136, NM_214704, NM_001326546, NM_213418, NM_001306095, NM_131676, NM_001002107, NM_001110281, NM_001045564, NM_001006103, NM_198807, NM_001290479, NM_001030187…	349	469	5418	1.39024
KEGG_PATHWAY	dre01212:Fatty acid metabolism	7	0.0306669	0.300985	hacd2, hacd3, acat2, acaa2, hadhaa, acads, hadh	NM_199861, NM_001003515, NM_131370, NM_213052, NM_001003743, NM_001044984, NM_001105276	174	36	2569	2.87085
GOTERM_BP_DIRECT	GO:0007080~mitotic metaphase plate congression	3	0.0268308	0.33534	spdl1, cenpe, cdca5	NM_001100947, NM_001104942, NM_001327759	381	4	5412	10.6535
GOTERM_BP_DIRECT	GO:0045596~negative regulation of cell differentiation	3	0.0268308	0.33534	hmgb3b, skilb, hmgb3a	NM_001122836, NM_001130669, NM_001017769	381	4	5412	10.6535
GOTERM_BP_DIRECT	GO:0000730~DNA recombinase assembly	3	0.0268308	0.33534	rad52, swi5, rad51c	NM_001006101, NM_001326527, NM_001024451	381	4	5412	10.6535
GOTERM_BP_DIRECT	GO:0071704~organic substance metabolic process	3	0.0268308	0.33534	pgm3, pgm1, pgm2	NM_201025, NM_212886, NM_001007053	381	4	5412	10.6535
GOTERM_BP_DIRECT	GO:0007099~centriole replication	3	0.0268308	0.33534	cep135, sass6, plk4	NM_001118892, NM_001199990, NM_213438	381	4	5412	10.6535
GOTERM_MF_DIRECT	GO:0000287~magnesium ion binding	9	0.0278734	0.337199	top2a, thg1l, pgm3, impa1, pgm1, pgm2, wee2, dut, bpnt1	NM_001007455, NM_001037222, NM_201025, NM_212886, NM_001310015, NM_001002354, NM_001007053, NM_001002745, NM_001006005	349	57	5418	2.45121
GOTERM_BP_DIRECT	GO:0000281~mitotic cytokinesis	4	0.0284353	0.35161	cep55l, nusap1, aurkb, fbxo5	NM_001020762, NM_001145694, NM_212566, NM_001003869	381	10	5412	5.68189
GOTERM_MF_DIRECT	GO:0008094~DNA-dependent ATPase activity	4	0.0294493	0.35266	top2a, rad54l, rad51d, rad51c	NM_001006101, NM_001310015, NM_207076, NM_201144	349	11	5418	5.64522
GOTERM_CC_DIRECT	GO:0070652~HAUS complex	3	0.0390789	0.393252	haus1, haus4, haus5	NM_001007438, NM_001256249, NM_001002425	352	5	5240	8.93182
GOTERM_MF_DIRECT	GO:0043765~T/G mismatch-specific endonuclease activity	5	0.035717	0.41089	eri2, zgc:110269, dclre1b, rnaseka, pelo	NM_001045405, NM_201136, NM_001020640, NM_001077283, NM_001017611	349	20	5418	3.88109
GOTERM_MF_DIRECT	GO:0044824~retroviral 3' processing activity	5	0.035717	0.41089	eri2, zgc:110269, dclre1b, rnaseka, pelo	NM_001045405, NM_201136, NM_001020640, NM_001077283, NM_001017611	349	20	5418	3.88109
GOTERM_BP_DIRECT	GO:0043280~positive regulation of cysteine-type endopeptidase activity involved in apoptotic process	4	0.0371072	0.433298	baxb, baxa, bik, esco2	NM_001013296, NM_131562, NM_001003872, NM_001045038	381	11	5412	5.16535
KEGG_PATHWAY	dre00052:Galactose metabolism	4	0.0520213	0.458918	gale, gla, pgm1, pgm2	NM_201025, NM_001040299, NM_212886, NM_001006103	174	13	2569	4.54288
GOTERM_MF_DIRECT	GO:0016740~transferase activity	53	0.0416211	0.461245	mapk6, psmb7, sult2st2, agxtb, upp1, thg1l, st6gal2a, zgc:172295, dck, tk1, dad1, pnp5a, ptk2ab, pigb, melk, gtdc1, ugt2a1, cmpk, nek2, primpol, mibp, soat1, suv39h1b, fut7, si:ch211-63o20.7, gnmt, ube2t, prkcsh, ilf2, kyat1, cdk2, pi4k2a, alas1, mfng, acat2, acaa2, alg8, dgkaa, aurkb, ttk, plk4, sult5a1, esco2, zgc:103510, zgc:136963, gmppab, zgc:110540, ckbb, prkar1aa, wee2, aurka, mastl, pbk	NM_001045552, NM_001007788, NM_001045315, NM_213236, NM_001100439, NM_001017560, NM_001076656, NM_001007056, NM_212566, NM_001003640, NM_213311, NM_001009989, NM_001126482, NM_200497, NM_001003872, NM_206888, NM_001003609, NM_001037222, NM_001007455, NM_213052, NM_001114584, NM_213406, NM_001017647, NM_001191050, NM_001037378, NM_213109, NM_001002387, NM_001118892, NM_201287, NM_131370, NM_001008…	349	641	5418	1.28361
GOTERM_BP_DIRECT	GO:0051603~proteolysis involved in cellular protein catabolic process	7	0.0419506	0.474633	psmb7, psma2, psmb12, psmb9a, psma3, psmb8a, psmb1	NM_131392, NM_131391, NM_001045564, NM_001003889, NM_001024441, NM_131676, NM_001030187	381	37	5412	2.68738
GOTERM_BP_DIRECT	GO:0031110~regulation of microtubule polymerization or depolymerization	3	0.04266	0.480446	ska3, stmn1a, ska1	NM_001040375, NM_001002592, NM_001202437	381	5	5412	8.52283
GOTERM_CC_DIRECT	GO:0032580~Golgi cisterna membrane	4	0.0515636	0.484983	st6gal2a, fut7, zgc:103510, zgc:136963	NM_001159914, NM_001039834, NM_001008604, NM_001037390	352	13	5240	4.58042
KEGG_PATHWAY	dre00071:Fatty acid degradation	6	0.0597951	0.50779	eci1, acat2, acaa2, hadhaa, acads, hadh	NM_001003515, NM_131370, NM_213052, NM_001003743, NM_001305584, NM_001105276	174	32	2569	2.76832
GOTERM_BP_DIRECT	GO:0006487~protein N-linked glycosylation	5	0.0472576	0.516685	fut7, alg8, pmm2, zgc:103510, zgc:136963	NM_001039834, NM_001008604, NM_001017647, NM_200084, NM_001037390	381	20	5412	3.55118
GOTERM_MF_DIRECT	GO:0004519~endonuclease activity	5	0.04878	0.516922	dnase1l4.2, zgc:110269, neil3, rnaseka, pelo	NM_200869, NM_001045405, NM_001007335, NM_201136, NM_001017611	349	22	5418	3.52826
GOTERM_MF_DIRECT	GO:0008417~fucosyltransferase activity	5	0.04878	0.516922	pigb, fut7, gmds, zgc:103510, zgc:136963	NM_001039834, NM_001008604, NM_200476, NM_200489, NM_001037390	349	22	5418	3.52826
KEGG_PATHWAY	dre00983:Drug metabolism - other enzymes	4	0.0630304	0.526914	upp1, tk1, ugt1a1, ugt2a1	NM_001037428, NM_001013301, NM_001191050, NM_199832	174	14	2569	4.21839
KEGG_PATHWAY	dre00040:Pentose and glucuronate interconversions	4	0.0630304	0.526914	zgc:101723, ugt1a1, ugt2a1, xylb	NM_001037428, NM_001005600, NM_200379, NM_001191050	174	14	2569	4.21839
KEGG_PATHWAY	dre00760:Nicotinate and nicotinamide metabolism	4	0.0630304	0.526914	pnp5a, nadka, mibp, nudt12	NM_131693, NM_213311, NM_001017675, NM_001017580	174	14	2569	4.21839
GOTERM_MF_DIRECT	GO:0016817~hydrolase activity, acting on acid anhydrides	3	0.051931	0.539689	smarca4a, xrcc5, ddx58	NM_001017360, NM_181603, NM_001306095	349	6	5418	7.76218
GOTERM_MF_DIRECT	GO:0051920~peroxiredoxin activity	3	0.051931	0.539689	prdx1, prdx6, si:ch211-175m2.5	NM_001198864, NM_200805, NM_001013471	349	6	5418	7.76218
GOTERM_BP_DIRECT	GO:0005975~carbohydrate metabolic process	10	0.0505543	0.541202	gale, glb1l, zgc:172295, pgm3, xylb, gla, pgm1, chia.5, pgm2, zgc:77112	NM_001122856, NM_201025, NM_001040299, NM_200379, NM_001114584, NM_212886, NM_001006103, NM_001110041, NM_001007053, NM_213180	381	69	5412	2.05866
KEGG_PATHWAY	dre04110:Cell cycle	11	0.0727182	0.580195	mad2l1, cdkn2c, ccna2, ccnb3, cdc20, ccnb1, cdk2, cdc45, ttk, wee2, ccne2	NM_001199994, NM_001037222, NM_213080, NM_131513, NM_001002075, NM_213406, NM_175042, NM_001076719, NM_152949, NM_213386, NM_001017739	174	89	2569	1.82481
GOTERM_BP_DIRECT	GO:0051276~chromosome organization	3	0.0610633	0.61183	smc4, ncaph2, fbxo5	NM_001044991, NM_001003869, NM_173253	381	6	5412	7.10236
GOTERM_BP_DIRECT	GO:0051297~centrosome organization	3	0.0610633	0.61183	haus4, haus5, aurka	NM_001007438, NM_001003640, NM_001002425	381	6	5412	7.10236
GOTERM_MF_DIRECT	GO:0004518~nuclease activity	7	0.0659012	0.629102	eri2, dnase1l4.2, zgc:110269, dclre1b, neil3, rnaseka, pelo	NM_200869, NM_001045405, NM_001007335, NM_201136, NM_001020640, NM_001077283, NM_001017611	349	45	5418	2.4149
GOTERM_BP_DIRECT	GO:0006631~fatty acid metabolic process	5	0.0639504	0.629375	fam213b, hacd3, decr2, hadhaa, hadh	NM_213313, NM_001003515, NM_001044984, NM_001105276, NM_213321	381	22	5412	3.22835
GOTERM_MF_DIRECT	GO:0005509~calcium ion binding	14	0.0660343	0.62987	mmp13a, calr, efhd2, anxa4, pros1, melk, anxa5b, prkcsh, aif1l, calm2a, calm3b, dgkaa, calr3b, s100a10b	NM_001077323, NM_001326493, NM_201053, NM_181757, NM_198870, NM_001045315, NM_199570, NM_213003, NM_001290479, NM_201465, NM_199996, NM_181764, NM_206888, NM_199713	349	128	5418	1.69798
GOTERM_MF_DIRECT	GO:0016757~transferase activity, transferring glycosyl groups	10	0.0693253	0.648399	upp1, st6gal2a, pnp5a, pigb, gtdc1, ugt2a1, fut7, mfng, zgc:103510, zgc:136963	NM_001159914, NM_001013301, NM_001039834, NM_001008604, NM_213311, NM_001191050, NM_200476, NM_001017560, NM_001007788, NM_001037390	349	80	5418	1.94054
GOTERM_MF_DIRECT	GO:0016868~intramolecular transferase activity, phosphotransferases	3	0.0696751	0.650316	pgm3, pgm1, pgm2	NM_201025, NM_212886, NM_001007053	349	7	5418	6.6533
GOTERM_MF_DIRECT	GO:0004869~cysteine-type endopeptidase inhibitor activity	3	0.0696751	0.650316	birc5a, cst14a.1, cst14b.1	NM_001316319, NM_194397, NM_001077274	349	7	5418	6.6533
KEGG_PATHWAY	dre01040:Biosynthesis of unsaturated fatty acids	4	0.0879327	0.652907	hacd2, hacd3, acot7, hadhaa	NM_199861, NM_001044984, NM_001105276, NM_001004617	174	16	2569	3.69109
KEGG_PATHWAY	dre04114:Oocyte meiosis	9	0.08894	0.657288	mad2l1, cdc20, calm2a, cdk2, sgol1, calm3b, fbxo5, aurka, ccne2	NM_213080, NM_001002075, NM_213406, NM_199570, NM_001003640, NM_001003869, NM_001080620, NM_199996, NM_001017739	174	69	2569	1.92579
GOTERM_MF_DIRECT	GO:0003824~catalytic activity	23	0.0794941	0.700336	agxtb, upp1, sucla2, pnp5a, dcps, pfkfb4a, eci1, fah, zgc:110269, gla, aldoab, kyat1, alas1, acat2, acaa2, odc1, crcp, si:dkey-25e12.3, gpt2, echdc2, ckbb, hadhaa, suclg1	NM_201287, NM_001045373, NM_131370, NM_001006103, NM_213311, NM_213026, NM_205588, NM_213359, NM_001017611, NM_173222, NM_213162, NM_213215, NM_001013301, NM_213052, NM_199601, NM_131801, NM_001025555, NM_001305584, NM_001002577, NM_001105276, NM_212788, NM_001098757, NM_001037377	349	250	5418	1.42824
GOTERM_BP_DIRECT	GO:0007283~spermatogenesis	4	0.0831975	0.728722	hmgb2a, trip13, sass6, hmgb2b	NM_200582, NM_001037424, NM_001004674, NM_213438	381	15	5412	3.78793
GOTERM_MF_DIRECT	GO:0016887~ATPase activity	7	0.0916773	0.753141	kif14, kif18a, LOC561143, smarca4a, kif20a, kif2c, cenpe	NM_001161470, NM_001044954, NM_001114593, NM_001044976, NM_181603, NM_200239, NM_001327759	349	49	5418	2.21777
GOTERM_MF_DIRECT	GO:0016301~kinase activity	25	0.0933846	0.759806	mapk6, psmb7, zgc:172295, dck, tk1, ptk2ab, melk, cmpk, nek2, mibp, si:ch211-63o20.7, prkcsh, cdk2, pi4k2a, dgkaa, aurkb, ttk, plk4, zgc:110540, ckbb, prkar1aa, wee2, aurka, mastl, pbk	NM_001002387, NM_001118892, NM_001045552, NM_199832, NM_173222, NM_001045121, NM_131693, NM_131796, NM_001045315, NM_001014352, NM_001045564, NM_001007056, NM_212566, NM_001003640, NM_001009989, NM_213358, NM_206888, NM_001003609, NM_001037222, NM_001114584, NM_213406, NM_201053, NM_201050, NM_175042, NM_213109	349	282	5418	1.37627
GOTERM_MF_DIRECT	GO:0003677~DNA binding	38	0.097277	0.77438	top2a, histh1l, rad54l, wdr76, ddx11, cenpw, ercc6l, hhex, nusap1, zgc:113176, banf1, e2f7, bhlhe40, foxm1, h2afx, zgc:110269, zgc:103564, pif1, hmgb2a, hmga1a, arid5a, neil3, hmgb3b, mxd3, ilf2, spi1a, h2afvb, rad51d, atf3, parpbp, pot1, xrcc5, hmgb3a, rxrga, ddx58, rad51c, mybl2b, hmgb2b	NM_130934, NM_001007319, NM_001014337, NM_001007333, NM_001100093, NM_001007335, NM_201144, NM_001003867, NM_205562, NM_001327774, NM_001145694, NM_001017360, NM_001045147, NM_001122836, NM_212679, NM_213236, NM_001289907, NM_001004674, NM_001306095, NM_001045416, NM_001326438, NM_001006101, NM_207076, NM_198807, NM_001017660, NM_201097, NM_001017611, NM_201056, NM_001040380, NM_201073, NM_131217…	349	465	5418	1.26866
FDR, faulse discovery rate
