## Supplementary material for "Phenotypical microRNA screen reveals a noncanonical role of CDK2 in regulating neutrophil migration": data file 2

### Sheet: Sheet1
MicroRNA seq					Transient expression screen
Name	Gene ID	whole embryo. CMP	krt4.CPM	lyzc.CPM	addgene #	rep1	rep2	rep3	rep4	rep5	rep6	rep7	rep8	rep9	average
dre-let-7d-2	ENSDARG00000080038	2.76379	0	0	97103	60	90	70	60	90	90	90			78.5714
dre-mir-107b	ENSDARG00000081704	122.272	69.5418	0	97111	60	90	50	80	90					74
dre-mir-10c	ENSDARG00000081638	170848	147591	119440	105433	100	90	50	70	90	80	90	80		81.25
dre-mir-130c-1	ENSDARG00000082394	1.91088	0	0	97136	80	50								65
dre-mir-132-2	ENSDARG00000090368	384.141	23.1806	0	105439	60	50	90	80	80	60	80			71.4286
dre-mir-141	ENSDARG00000080489	1156.4	915.634	191.718	97112	50	80	80	80						72.5
dre-mir-143-1	ENSDARG00000082513	32593	43568	14858.1	97137	80	70	90	50						72.5
dre-mir-146a	ENSDARG00000083310	708.592	8287.07	4888.8	97113	50	50	40	30						42.5
dre-mir-148	ENSDARG00000083365	642.345	556.335	431.365	97114	60	70								65
dre-mir-152	ENSDARG00000080838	1206.74	1611.05	1006.52	105440	30	90	50	80	50	90	90	90	50	71.8182
dre-mir-182	ENSDARG00000081095	133927	437986	66765.7	105442	90	90	80	70	90	90	60	80	80	79.0909
dre-mir-187-1	ENSDARG00000082677	199.227	46.3612	0	97117	80	80	50							70
dre-mir-190a	ENSDARG00000081636	83.9871	57.9515	0	97118	10	20	20	20	10					16
dre-mir-199-3	ENSDARG00000081869	932.049	567.925	239.647	97119	10	50	50	20						32.5
dre-mir-19c	ENSDARG00000100273	17.8553	0	0	97104	50	10	20	50						32.5
dre-mir-200a	ENSDARG00000081399	1828.15	2271.7	766.871	97120	80	70								75
dre-mir-203b	ENSDARG00000083357	13637.5	7568.47	2204.75	97121	60	80	80	70						72.5
dre-mir-212	ENSDARG00000080565	0.955438	0	0	97122	90	90	80	90						87.5
dre-mir-216a	ENSDARG00000081608	473.448	69.5418	0	97124	50	60	80							63.3333
dre-mir-2184	ENSDARG00000085822	183.686	405.661	0	97135	50	60	80							63.3333
dre-mir-218a-1	ENSDARG00000083023	20.2298	11.5903	0	97125	60	50	70							60
dre-mir-22b	ENSDARG00000083432	352.945	370.89	47.9294	97105	80	60	90							76.6667
dre-mir-23a-2	ENSDARG00000081915	4.01723	34.7709	0	105435	60	80	80	70						72.5
dre-mir-24-1	ENSDARG00000080923	1.81473	0	0	97106	90	90	70	90						85
dre-mir-26b	ENSDARG00000080579	7975.44	3349.6	3355.06	105436	33	25	40	50	40	90	90	90	80	58.8
dre-mir-27b	ENSDARG00000080833	13317.9	11625.1	6662.19	105437	80	90	70	80	60					76
dre-mir-301c	ENSDARG00000081488	2905.91	1228.57	1437.88	97126	20	80	80	50	20					50
dre-mir-31	ENSDARG00000080961	32.6477	162.264	0	97107	40	50	50	50						47.5
dre-mir-338-1	ENSDARG00000103334	14.5071	0	0	97138	50	80	80	60						67.5
dre-mir-375-1	ENSDARG00000081499	12.2288	173.855	0	97127	40	30	50	40	50	50	50	70		47.5
dre-mir-429a	ENSDARG00000082968	78.8916	162.264	0	105443	50	60	50	90	70	90	70	90	90	71.8182
dre-mir-454a	ENSDARG00000082262	1222.16	475.203	575.153	105444	50	60	50	90	70	90	70	90	90	71.8182
dre-mir-455-1	ENSDARG00000099451	337.953	382.48	191.718	97128	80	70	90	80	95	100				85.8333
dre-mir-457a	ENSDARG00000081987	347.775	301.348	191.718	97129	90	90	80							86.6667
dre-mir-724	ENSDARG00000080608	42.5854	0	0	97131	70	90	90	50						75
dre-mir-725-1	ENSDARG00000100994	1649.38	1043.13	143.788	97139	80	100	60							80
dre-mir-727	ENSDARG00000083247	80.8161	34.7709	0	97132	60	60	80							66.6667
dre-mir-730	ENSDARG00000080681	84.3534	57.9515	0	97133	90	80	90	80						85
dre-mir-7a-1	ENSDARG00000105133	5.06203	11.5903	0	97102	60	90	70	60	90	90	90			78.5714
dre-mir-96	ENSDARG00000083126	604.229	475.203	47.9294	97108	90	100	80	70						85
dre-mir-99-1	ENSDARG00000082197	23.3841	0	0	97109	30	0	20							16.6667
Negative control
dre-mir-100-1	ENSDARG00000082131	576.446	521.564	479.294	105438	90	90	80	80	90	70	90	90	70	83.3333
dre-mir-101a	ENSDARG00000082131	576.446	521.564	479.294	97110	90	70	70	50	90	80				75
dre-mir-181c	ENSDARG00000082192	9118.05	9701.09	8100.08	105441	80	80	50	80	80	80	50	90	70	73.3333
vector					97101	80	60	70	80	90	90	80	80	80	78.8889
CMP, counts per million
rep, individual repeats
addgene#, accession number of the plasmids deposited to Addgene.org
Yellow highlight, miR-199
